# Human gene function publications that describe wrongly identified nucleotide sequence reagents are unacceptably frequent within the genetics literature

**DOI:** 10.1101/2021.07.29.453321

**Authors:** Yasunori Park, Rachael A West, Pranujan Pathmendra, Bertrand Favier, Thomas Stoeger, Amanda Capes-Davis, Guillaume Cabanac, Cyril Labbé, Jennifer A Byrne

## Abstract

Nucleotide sequence reagents underpin a range of molecular genetics techniques that have been applied across hundreds of thousands of research publications. We have previously reported wrongly identified nucleotide sequence reagents in human gene function publications and described a semi-automated screening tool Seek & Blastn to fact-check the targeting or non-targeting status of nucleotide sequence reagents. We applied Seek & Blastn to screen 11,799 publications across 5 literature corpora, which included all original publications in *Gene* from 2007-2018 and all original open-access publications in *Oncology Reports* from 2014-2018. After manually checking the Seek & Blastn screening outputs for over 3,400 human research papers, we identified 712 papers across 78 journals that described at least one wrongly identified nucleotide sequence. Verifying the claimed identities of over 13,700 nucleotide sequences highlighted 1,535 wrongly identified sequences, most of which were claimed targeting reagents for the analysis of 365 human protein-coding genes and 120 non-coding RNAs, respectively. The 712 problematic papers have received over 17,000 citations, which include citations by human clinical trials. Given our estimate that approximately one quarter of problematic papers are likely to misinform or distract the future development of therapies against human disease, urgent measures are required to address the problem of unreliable gene function papers within the literature.

**Author summary:** This is the first study to have screened the gene function literature for nucleotide sequence errors at the scale that we describe. The unacceptably high rates of human gene function papers with incorrect nucleotide sequences that we have discovered represent a major challenge to the research fields that aim to translate genomics investments to patients, and that commonly rely upon reliable descriptions of gene function. Indeed, wrongly identified nucleotide sequence reagents represent a double concern, as both the incorrect reagents themselves and their associated results can mislead future research, both in terms of the research directions that are chosen and the experiments that are undertaken. We hope that our research will inspire researchers and journals to seek out other problematic human gene function papers, as we are unfortunately concerned that our results represent the tip of a much larger problem within the literature. We hope that our research will encourage more rigorous reporting and peer review of gene function results, and we propose a series of responses for the research and publishing communities.
