## Supplementary material for "Human gene function publications that describe wrongly identified nucleotide sequence reagents are unacceptably frequent within the genetics literature": S2 Table

### Sheet: Sheet1
PMID	Corpus/Journal	Article publication year	Type of linked citation	Publication year of linked citation	Previous linked citation	Publication year of previous linked citation	Identified incorrect sequence mentioned?	Previously reported by Byrne & Labbé 2017, Labbé et al., 2019 or Byrne et al., 2021?
25913620	miR-145	2015	Author's Correction	2016	N/A	N/A	No	No
25937206	Oncology Reports	2015	Author's Correction	2019	N/A	N/A	No	No
27400681	C+G	2016	Author's Correction	2019	N/A	N/A	No	No
28109853	Gene	2017	Author's Correction	2017	N/A	N/A	No	No
29128633	Gene	2018	Author's Correction	2020	N/A	N/A	No	No
25889525	SGK	2015	Expression of Concern	2018	N/A	N/A	Yes	Yes
26056476	SGK	2015	Expression of Concern	2018	N/A	N/A	Yes	Yes
26300649	SGK	2015	Expression of Concern	2020	N/A	N/A	No	Yes
24452698	SGK	2014	Retraction	2020	N/A	N/A	No	No
28791407	Oncology Reports	2017	Retraction	2021	N/A	N/A	No	No
22901129	SGK	2012	Retraction	2017	N/A	N/A	No	Yes
25262828	SGK	2015	Retraction	2016	N/A	N/A	No	Yes
25301753	SGK	2014	Retraction	2019	N/A	N/A	Yes	Yes
25629696	SGK	2015	Retraction	2017	N/A	N/A	Yes	Yes
25746840	SGK	2015	Retraction	2017	N/A	N/A	Yes	Yes
25932170	SGK	2015	Retraction	2016	N/A	N/A	No	Yes
26472971	SGK	2015	Retraction	2018	Author's Correction	2015	No	Yes
26550235	SGK	2015	Retraction	2018	N/A	N/A	No	Yes
26937209	SGK	2016	Retraction	2017	N/A	N/A	No	Yes
