## Supplementary material for "Human gene function publications that describe wrongly identified nucleotide sequence reagents are unacceptably frequent within the genetics literature": S3 Table

### Sheet: Accessed URL
Database	URL	Year of last known update	Description	Problematic PMIDs found/Database size (proportion (%))
CancerMine	http://bionlp.bcgsc.ca/cancermine/	2021	Text-mined database of drivers, oncogenes and tumor suppressors in different types of human cancers	35/79754 (>1%)
ChimerDB v4.9	https://www.kobic.re.kr/chimerdb_mirror/chimerpub	2020	Text-mined database of PubMed abstracts referring to fusion genes.	1/9638 (>1%)
emiRIT	https://research.bioinformatics.udel.edu/emirit/	2021	Text-mining resource identifying miR-gene/disease/biological process/extracellular location interactions in PubMed.	207/149233 (>1%)
miRPub	http://www.microrna.gr/mirpub/	2015	Text-mined database allowing for researchers to search for publications related to microRNA molecules.	4/19839 (>1%)
miRTex	https://research.bioinformatics.udel.edu/miRTex/	2015	Text-mining resource identifying miR-gene interactions in PubMed Central Open Access Subset.	86/18756 (>1%)

### Sheet: CancerMine
Corpus/Journal	PMID	Query used:			Corpus/Journal	n =	Corrected articles (n = )	Retracted articles (n = )
C+G	23824073	N/A - Database downloaded and searched			SGK	4	0	0
C+G	28886730	N/A - Database downloaded and searched			miR-145	3	0	0
C+G	31037158	N/A - Database downloaded and searched			C+G	4	0	0
C+G	31632081	N/A - Database downloaded and searched			Gene	3	0	0
Gene	27451075	N/A - Database downloaded and searched			Oncology Reports	20	0	0
Gene	28629825	N/A - Database downloaded and searched
Gene	28764977	N/A - Database downloaded and searched			Total =	35	0	0
Gene	30010037	N/A - Database downloaded and searched
miR-145	25248370	N/A - Database downloaded and searched
miR-145	25474488	N/A - Database downloaded and searched
miR-145	30864742	N/A - Database downloaded and searched
Oncology Reports	24126978	N/A - Database downloaded and searched
Oncology Reports	24626771	N/A - Database downloaded and searched
Oncology Reports	25190103	N/A - Database downloaded and searched
Oncology Reports	25310451	N/A - Database downloaded and searched
Oncology Reports	25647524	N/A - Database downloaded and searched
Oncology Reports	25976502	N/A - Database downloaded and searched
Oncology Reports	26498848	N/A - Database downloaded and searched
Oncology Reports	26531156	N/A - Database downloaded and searched
Oncology Reports	26986503	N/A - Database downloaded and searched
Oncology Reports	27571748	N/A - Database downloaded and searched
Oncology Reports	27748910	N/A - Database downloaded and searched
Oncology Reports	28260054	N/A - Database downloaded and searched
Oncology Reports	28440491	N/A - Database downloaded and searched
Oncology Reports	28627627	N/A - Database downloaded and searched
Oncology Reports	29039544	N/A - Database downloaded and searched
Oncology Reports	29039571	N/A - Database downloaded and searched
Oncology Reports	29436693	N/A - Database downloaded and searched
Oncology Reports	29512773	N/A - Database downloaded and searched
Oncology Reports	29565463	N/A - Database downloaded and searched
Oncology Reports	30106440	N/A - Database downloaded and searched
SGK	23722127	N/A - Database downloaded and searched
SGK	25136578	N/A - Database downloaded and searched
SGK	25471990	N/A - Database downloaded and searched
SGK	25524330	N/A - Database downloaded and searched
SGK	26714478	N/A - Database downloaded and searched

### Sheet: ChimerDB v4.0
Corpus/Journal	PMID	Query used			Corpus/Journal	n =	Corrected articles (n = )	Retracted articles (n = )
Oncology Reports	28498445	Validation Method: RT-PCR, Others, None			SGK	0	0	0
					miR-145	0	0	0
					C+G	0	0	0
					Gene	0	0	0
					OR	1	0	0
					Total =	1	0	0

### Sheet: emiRIT
Corpus/Journal	PMID	miR query in emiRit			Corpus/Journal	n =	Corrected articles (n = )	Retracted articles (n = )
C+G	29615098	10			SGK	0	0	0
C+G	25721211	15			miR-145	26	1	0
C+G	26166038	15			C+G	36	1	0
C+G	27400681	17			Gene	29	0	0
C+G	22956424	21			OR	116	0	1
C+G	23466500	21
C+G	23824073	21			Total =	207	2	1
C+G	27825112	31
C+G	24423412	34
C+G	29561664	34
C+G	27785603	124
C+G	26758190	125
C+G	29990840	125
C+G	30117016	129
C+G	29328427	133
C+G	20371173	134
C+G	30250547	145
C+G	31807027	152
C+G	28956120	181
C+G	30728036	188
C+G	28281524	216
C+G	30859368	216
C+G	25234467	217
C+G	28492560	218
C+G	31632081	218
C+G	25888377	223
C+G	31492499	335
C+G	30638935	342
C+G	30720173	363
C+G	30021382	373
C+G	30032142	374
C+G	27016414	421
C+G	29218103	429
C+G	30257412	1284
Gene	29783075	19
Gene	29908280	26
Gene	28536082	30
Gene	29054762	34
Gene	29309884	93
Gene	29524580	128
Gene	27048832	130
Gene	28163094	130
Gene	27154818	133
Gene	28043921	134
Gene	27916718	139
Gene	29427737	139
Gene	29253611	140
Gene	29253611	142
Gene	30201338	143
Gene	30201338	145
Gene	21397669	146
Gene	27154818	150
Gene	29559347	199
Gene	26275944	205
Gene	29253611	206
Gene	27282281	222
Gene	27871924	335
Gene	29253611	429
Gene	27451075	455
Gene	29969696	497
Gene	30179681	513
Gene	26723509	542
Gene	29248580	564
Gene	28042090	574
Gene	29196257	875
Gene	30201337	Let-7
miR-145	25248370	143
miR-145	25474488	143
miR-145	19360360	145
miR-145	21365617	145
miR-145	21917858	145
miR-145	23919393	145
miR-145	24954107	145
miR-145	25248370	145
miR-145	25578496	145
miR-145	25762621	145
miR-145	25913620	145
miR-145	26309531	145
miR-145	26852750	145
miR-145	27771733	145
miR-145	28332309	145
miR-145	28661070	145
miR-145	29217166	145
miR-145	29218252	145
miR-145	30134837	145
miR-145	30304349	145
miR-145	30405771	145
miR-145	30485502	145
miR-145	30525209	145
miR-145	30652343	145
miR-145	30694767	145
miR-145	31298334	145
miR-145	31701767	145
Oncology Reports	24573489	7
Oncology Reports	27431648	7
Oncology Reports	28098912	9
Oncology Reports	24573354	10
Oncology Reports	25606801	10
Oncology Reports	25901555	15
Oncology Reports	27499071	15
Oncology Reports	28350138	15
Oncology Reports	28498424	15
Oncology Reports	29138833	16
Oncology Reports	29130102	17
Oncology Reports	25963391	18
Oncology Reports	27572553	19
Oncology Reports	28004114	20
Oncology Reports	25845681	21
Oncology Reports	27350307	24
Oncology Reports	28000900	24
Oncology Reports	26035691	34
Oncology Reports	28791407	93
Oncology Reports	27748936	100
Oncology Reports	27498785	101
Oncology Reports	26707908	124
Oncology Reports	27748910	124
Oncology Reports	28714018	125
Oncology Reports	29749531	125
Oncology Reports	24604520	127
Oncology Reports	25962360	128
Oncology Reports	26398698	130
Oncology Reports	28586051	133
Oncology Reports	28901466	133
Oncology Reports	25322930	135
Oncology Reports	25190487	138
Oncology Reports	27498787	140
Oncology Reports	25813250	141
Oncology Reports	27840955	141
Oncology Reports	29767245	142
Oncology Reports	24626955	143
Oncology Reports	28849156	144
Oncology Reports	24535036	145
Oncology Reports	27572146	145
Oncology Reports	29048684	146
Oncology Reports	28586066	148
Oncology Reports	29750311	150
Oncology Reports	29048682	153
Oncology Reports	29048677	154
Oncology Reports	27176480	155
Oncology Reports	25872572	181
Oncology Reports	29484437	181
Oncology Reports	25682742	182
Oncology Reports	27748882	182
Oncology Reports	28731158	182
Oncology Reports	25997995	193
Oncology Reports	27959429	194
Oncology Reports	28098896	194
Oncology Reports	24402230	195
Oncology Reports	25607636	195
Oncology Reports	27574009	195
Oncology Reports	28000876	196
Oncology Reports	28791406	196
Oncology Reports	26781989	199
Oncology Reports	29436681	199
Oncology Reports	29512773	199
Oncology Reports	28534959	200
Oncology Reports	29138864	200
Oncology Reports	28714009	202
Oncology Reports	26719072	203
Oncology Reports	28350100	203
Oncology Reports	26239614	205
Oncology Reports	26397843	205
Oncology Reports	27035764	205
Oncology Reports	27574009	205
Oncology Reports	26718123	206
Oncology Reports	29286157	212
Oncology Reports	28731180	216
Oncology Reports	25482044	218
Oncology Reports	24452416	222
Oncology Reports	26549165	296
Oncology Reports	28035415	301
Oncology Reports	29484417	320
Oncology Reports	28713953	326
Oncology Reports	29115540	326
Oncology Reports	26573744	340
Oncology Reports	29048674	345
Oncology Reports	25976502	370
Oncology Reports	29039571	374
Oncology Reports	28901497	378
Oncology Reports	28498468	379
Oncology Reports	28731178	379
Oncology Reports	29693185	384
Oncology Reports	29207180	411
Oncology Reports	29130111	433
Oncology Reports	28677798	448
Oncology Reports	27571748	451
Oncology Reports	29115564	486
Oncology Reports	25955111	494
Oncology Reports	28627703	495
Oncology Reports	25176450	497
Oncology Reports	27840964	503
Oncology Reports	26935526	506
Oncology Reports	24402374	511
Oncology Reports	27461820	520
Oncology Reports	27748920	520
Oncology Reports	28627653	543
Oncology Reports	29658596	616
Oncology Reports	28000886	631
Oncology Reports	28098914	647
Oncology Reports	26717894	663
Oncology Reports	29039607	874
Oncology Reports	25591821	1246
Oncology Reports	28586038	1247
Oncology Reports	26936591	1284
Oncology Reports	28498395	1299
Oncology Reports	27634309	Let-7
Oncology Reports	29328491	Let-7

### Sheet: miRTex
Corpus/Journal	PMID	Query used:			Corpus/Journal	n =	Corrected articles (n = )	Retracted articles (n = )
C+G	26758190	PMID			SGK	0	0	0
C+G	27785603	PMID			miR-145	13	1	0
C+G	25721211	PMID			C+G	11	0	0
C+G	20371173	PMID			Gene	9	0	0
C+G	25888377	PMID			OR	49	0	0
C+G	22956424	PMID
C+G	24423412	PMID			Total =	82	1	0
C+G	27825112	PMID
C+G	27016414	PMID
C+G	25234467	PMID
C+G	23466500	PMID
Gene	27154818	PMID
Gene	27916718	PMID
Gene	27282281	PMID
Gene	27451075	PMID
Gene	27871924	PMID
Gene	21397669	PMID
Gene	27048832	PMID
Gene	26275944	PMID
Gene	26723509	PMID
miR-145	25913620	PMID
miR-145	26852750	PMID
miR-145	19360360	PMID
miR-145	21365617	PMID
miR-145	21917858	PMID
miR-145	23919393	PMID
miR-145	24954107	PMID
miR-145	25248370	PMID
miR-145	25474488	PMID
miR-145	25578496	PMID
miR-145	25762621	PMID
miR-145	26309531	PMID
miR-145	27771733	PMID
Oncology Reports	27840964	PMID
Oncology Reports	25322930	PMID
Oncology Reports	25997995	PMID
Oncology Reports	25482044	PMID
Oncology Reports	27748936	PMID
Oncology Reports	25813250	PMID
Oncology Reports	27840955	PMID
Oncology Reports	25845681	PMID
Oncology Reports	25901555	PMID
Oncology Reports	26936591	PMID
Oncology Reports	26397843	PMID
Oncology Reports	24604520	PMID
Oncology Reports	27498787	PMID
Oncology Reports	27574009	PMID
Oncology Reports	26717894	PMID
Oncology Reports	24402230	PMID
Oncology Reports	25955111	PMID
Oncology Reports	27748910	PMID
Oncology Reports	26935526	PMID
Oncology Reports	27572146	PMID
Oncology Reports	25606801	PMID
Oncology Reports	27176480	PMID
Oncology Reports	25682742	PMID
Oncology Reports	27572553	PMID
Oncology Reports	26035691	PMID
Oncology Reports	24573489	PMID
Oncology Reports	24626955	PMID
Oncology Reports	27499071	PMID
Oncology Reports	25607636	PMID
Oncology Reports	26239725	PMID
Oncology Reports	25591821	PMID
Oncology Reports	25962360	PMID
Oncology Reports	27498785	PMID
Oncology Reports	26781989	PMID
Oncology Reports	24402374	PMID
Oncology Reports	24535036	PMID
Oncology Reports	27748920	PMID
Oncology Reports	26549165	PMID
Oncology Reports	25976502	PMID
Oncology Reports	26398698	PMID
Oncology Reports	27431648	PMID
Oncology Reports	27350307	PMID
Oncology Reports	24452416	PMID
Oncology Reports	26707908	PMID
Oncology Reports	27035764	PMID
Oncology Reports	25190487	PMID
Oncology Reports	25176450	PMID
Oncology Reports	25872572	PMID
Oncology Reports	27571748	PMID

### Sheet: mirPub
Corpus/Journal	Publication title	PMID	Primary Human gene studied	Journal	Query Used:			Corpus/Journal	n =	Corrected articles (n = )	Retracted articles (n = )
miR-145	miR-143 and miR-145 synergistically regulate ERBB3 to suppress cell proliferation and invasion in breast cancer	25248370	ERBB3	Molecular Cancer	miR-145			SGK	0	0	0
Gene	MicroRNA-146a is linked to pain-related pathophysiology of osteoarthritis	21397669	N/A	Gene	miR-146a			miR-145	1	0	0
C+G	MicroRNA-21 (miR-21) expression promotes growth, metastasis, and chemo- or radioresistance in non-small cell lung cancer cells by targeting PTEN	22956424	PTEN	Molecular and Cellular Biochemistry	miR-21			C+G	2	0	0
C+G	miR-21 confers cisplatin resistance in gastric cancer cells by regulating PTEN	23466500	PTEN	Toxicology	miR-21			Gene	1	0	0
								OR	0	0	0
								Total =	4	0	0
