## Supplementary material for "Human gene function publications that describe wrongly identified nucleotide sequence reagents are unacceptably frequent within the genetics literature": S2 Data miR-145

### Sheet: All miR-145 Corpus articles
Publication title	PMID	Previously reported by Byrne & Labbé 2017 or Labbé et al., 2019	PMID shared with another corpus?	First protein-coding gene mentioned in title/abstract	First non-coding RNA mentioned in title/abstract	Cancer type	Drug	Publication year	Country	Affiliated with a Hospital?	Journal	Publisher
Circular RNA CEP128 acts as a sponge of miR-145-5p in promoting the bladder cancer progression via regulating SOX11	30134837	No	No	N/A	CircRNA CEP128	Bladder	N/A	2018	China	Yes	Molecular Medicine	Feinstein Institute for Medical Research
NFκB2 p52 stabilizes rhogdiβ mRNA by inhibiting AUF1 protein degradation via a miR-145/Sp1/USP8-dependent axis	30604907	No	No	p52	miR-145	Bladder	N/A	2019	China	Yes	Molecular Carcinogenesis	John Wiley & Sons, Inc.
miR-145 inhibits invasion of bladder cancer cells by targeting PAK1	24954107	No	No	PAK1	miR-145	Bladder	N/A	2014	China	Yes	Urologic Oncology- Seminars and Original Investigations	Elsevier Ltd.
socs7, a target gene of microRNA-145, regulates interferon-b induction through STAT3 nuclear translocation in bladder cancer cells	23392170	No	No	Socs7	miR-145	Bladder	N/A	2013	Japan	No	Cell Death and Disease	Springer Nature
miR-145-5p inhibits the proliferation and migration of bladder cancer cells by targeting TAGLN2	30405771	No	No	TAGLN2	miR-145	Bladder	N/A	2018	China	Yes	Oncology Letters	Spandidos Publications
miR-145 sensitizes breast cancer to doxorubicin by targeting multidrug resistance-associated protein-1	27487127	No	No	MRP1	miR-145	Breast	Doxorubicin	2016	China	Yes	OncoTarget	Impact Journals LLC
The Dysregulated Expression of KCNQ1OT1 and Its Interaction with Downstream Factors miR-145/CCNE2 in Breast Cancer Cells	30157476	No	No	N/A	KCNQ1OT1	Breast	N/A	2018	China	Yes	Cellular Physiology and Biochemistry	Cell Physiol Biochem Press
LncRNA LINC01116 competes with miR-145 for the regulation of ESR1 expression in breast cancer	29687853	No	No	N/A	LncRNA LINC01116	Breast	N/A	2018	China	Yes	European Review for Medical and Pharmacological Sciences	Verduci Editore
miR-145-5p Suppresses Breast Cancer Progression by Inhibiting SOX2	30694767	No	No	SOX2	miR-145	Breast	N/A	2019	China	Yes	Journal of Surgical Research	Elsevier Ltd.
miR-145 inhibits proliferation and migration of breast cancer cells by directly or indirectly regulating TGF-β1 expression	28393176	No	No	TGF-β1	miR-145	Breast	N/A	2017	China	Yes	International Journal of Oncology	Spandidos Publications
miR-143 and miR-145 synergistically regulate ERBB3 to suppress cell proliferation and invasion in breast cancer	25248370	No	No	ERBB3	miR-145 + miR-143	Breast	N/A	2014	China	Yes	Molecular Cancer	Springer Nature
miR-145 inhibits breast cancer cell growth through RTKN	19360360	No	No	RTKN	miR-145	Breast	N/A	2009	China	No	International Journal of Oncology	Spandidos Publications
miR-145 participates with TP53 in a death-promoting regulatory loop and targets estrogen receptor-alpha in human breast cancer cells	19730444	No	No	TP53	miR-145	Breast	N/A	2010	USA	No	Cell Death and Differentiation	Springer Nature
MYPT1 is targeted by miR-145 inhibiting viability, migration andinvasion in 2D and 3D HeLa cultures	30446228	No	No	MYPT1	miR-145	Cervical	N/A	2018	Mexico	No	Biochemical and Biophysical Research Communications	Elsevier Ltd.
miR-145 suppresses colorectal cancer cell migration and invasion by targeting an ETS-related gene	27572146	No	Oncology Reports	ERG	miR-145	Colorectal	N/A	2016	China	Yes	Oncology Reports	Spandidos Publications
Putative tumor suppressor miR-145 inhibits colon cancer cell growth by targeting oncogene Friend leukemia virus integration 1 gene	20737575	No	No	FLI1	miR-145	Colorectal	N/A	2011	China	No	Cancer	John Wiley & Sons, Inc.
MicroRNA-145 inhibits tumour growth and metastasis in colorectal cancer by targeting fascin-1	24642628	No	No	FSCN1	miR-145	Colorectal	N/A	2014	China	Yes	British Journal of Cancer	Springer Nature
Long non-coding RNA SOX21-AS1 sponges miR-145 to promote the tumorigenesis of colorectal cancer by targeting MYO6	29217166	No	No	N/A	lnc-SOX21-AS1	Colorectal	N/A	2017	China	Yes	Biomedicine and Pharmacotherapy	Elsevier Ltd.
MiR-145 directly targets p70S6K1 in cancer cells to inhibit tumor growth and angiogenesis	21917858	No	No	RPS6KB1	miR-145	Colorectal	N/A	2012	China	No	Nucleic Acids Research	Oxford University Press
Tumor suppressor miR-145 reverses drug resistance by directly targeting DNA damage-related gene RAD18 in colorectal cancer	25913620	No	No	RAD18	miR-145	Colorectal	5-fluorouracil	2015	China	Yes	Tumor Biology	SAGE Publications Inc.
SNAI2 modulates colorectal cancer 5-fluorouracil sensitivity through miR145 repression	25249558	No	No	SNAI2	miR-145	Colorectal	5-fluorouracil	2014	USA	No	Molecular Cancer Therapeutics	American Association for Cancer Research
MiR-143 and MiR-145 regulate IGF1R to suppress cell proliferation in colorectal cancer	25474488	No	No	IGF1R	miR-145 + miR-143	Colorectal	N/A	2014	China	Yes	PLoS ONE	Public Library of Science
Correlation between miR-21 and miR-145 and the incidence and prognosis of colorectal cancer	29552756	No	No	N/A	miR-145 + miR-21	Colorectal	N/A	2018	China	Yes	Journal of B.U.O.N	Imprimatur Publications
microRNA‐145 regulates tumor suppressor candidate 3 and mitogen‐activated protein kinase pathway to inhibit the progression of colorectal cancer	30485502	No	No	TUSC3	miR-145	Colorectal	N/A	2019	China	No	Journal of Cellular Biochemistry	John Wiley & Sons, Inc.
Up-regulation of microRNA-145 promotes differentiation by repressing OCT4 in human endometrial adenocarcinoma cells	21365617	No	No	OCT4 .	miR-145	Endometrial	N/A	2011	China	Yes	Cancer	John Wiley & Sons, Inc.
miR-145 targets the SOX11 3'UTR to suppress endometrial cancer growth	29218252	No	No	SOX11	miR-145	Endometrial	N/A	2017	China	Yes	American Journal of Cancer Research	E-century Publishing Corporation
miR-145 sensitizes gallbladder cancer to cisplatin by regulating multidrug resistance associated protein 1	26852750	No	No	ABCC1	miR-145	Gallbladder	Cisplatin	2016	China	Yes	Tumor Biology	SAGE Publications Inc.
Circ-PRMT5 promotes gastric cancer progression by sponging miR-145 and miR-1304 to upregulate MYC	31701767	No	No	N/A	Circ-PRMT5	Gastric	N/A	2019	China	Yes	Artificial Cells, Nanomedicine and Biotechnology	Informa healthcare
CircRNA_001569 promotes cell proliferation through absorbing miR-145 in gastric cancer	30304349	No	No	N/A	CircRNA_001569	Gastric	N/A	2019	China	Yes	Journal of Biochemistry	Oxford University Press
miR-145 mediates the antiproliferative and gene regulatory effects of vitamin D3 by directly targeting E2F3 in gastric cancer cells	25762621	No	No	E2F3	miR-145	Gastric	N/A	2015	China	Yes	OncoTarget	Impact Journals LLC
LncRNA TUG1 sponges miR-145 to promote cancer progression and regulate glutamine metabolism via Sirt3/GDH axis	29371936	No	No	N/A	LncRNA TUG1	Liver	N/A	2017	China	Yes	OncoTarget	Impact Journals LLC
MiR-145 changes sensitivity of non-small cell lung cancer to gefitinib through targeting ADAM19	31298334	No	No	ADAM19	miR-145	Lung	Gefitinib	2019	China	Yes	European Review for Medical and Pharmacological Sciences	Verduci Editore
MicroRNA-145 inhibits migration and invasion by down-regulating FSCN1 in lung cancer	26309531	No	No	FSCN1	miR-145	Lung	N/A	2015	China	Yes	International Journal of Clinical and Experimental Medicine	E-century Publishing Corporation
miR-145 suppresses the proliferation, invasion and migration of NSCLC cells by regulating the BAX/BCL-2 ratio and the caspase-3 cascade	29541201	No	No	CASP3	miR-145	Lung	N/A	2018	China	Yes	Oncology Letters	Spandidos Publications
microRNA-145 suppresses lung adenocarcinoma-initiating cell proliferation by targeting OCT4	21479367	No	No	OCT4 .	miR-145	Lung	N/A	2011	China	Yes	Oncology Reports	Spandidos Publications
microRNA-145-3p inhibits non-small cell lung cancer cell migration and invasion by targeting PDK1 via the mTOR signaling pathway	28661070	No	No	PDK1	miR-145	Lung	N/A	2018	China	Yes	Journal of Cellular Biochemistry	John Wiley & Sons, Inc.
miR‑145 inhibits human non‑small-cell lung cancer growth by dual-targeting RIOK2 and NOB1	29749434	No	No	RIOK2	miR-145	Lung	N/A	2018	China	Yes	International Journal of Oncology	Spandidos Publications
miR-145 modulates epithelial-mesenchymal transition and invasion by targeting ZEB2 in non-small cell lung cancer cell lines	30525209	No	No	ZEB2	miR-145	Lung	N/A	2019	China	Yes	Journal of Cellular Biochemistry	John Wiley & Sons, Inc.
MiR-145 inhibits oral squamous cell carcinoma(OSCC) cell growth by targeting c-Myc and Cdk6	23710609	No	No	c-Myc	miR-145	Oral	N/A	2013	China	Yes	Cancer Cell International	Springer Nature
MicroRNA-145 Inhibits Cell Migration and Invasion and Regulates Epithelial-Mesenchymal Transition (EMT) by Targeting Connective Tissue Growth Factor (CTGF) in Esophageal Squamous Cell Carcinoma	27771733	No	No	CTGF	miR-145	Esophageal	N/A	2016	China	Yes	Medical Science Monitor	International Scientific Literature Inc.
MYO5A inhibition by miR-145 acts as a predictive marker of occult neck lymph node metastasis in human laryngeal squamous cell carcinoma	29950866	No	No	MYO5A	miR-145	Laryngeal	N/A	2018	China	Yes	OncoTargets and Therapy	Dove Medical Press
MicroRNA‐145 performs as a tumor suppressor in humanesophageal squamous cell carcinoma by targetingphospholipase C epsilon 1	30652343	No	No	PLCE1	miR-145	Esophageal	N/A	2019	China	Yes	Journal of Cellular Biochemistry	John Wiley & Sons, Inc.
miR-145 inhibits invasion and metastasis by directly targeting Smad3 in nasopharyngeal cancer	25578496	No	No	SMAD3	miR-145	Nasopharyngeal	N/A	2015	China	Yes	Tumor Biology	SAGE Publications Inc.
miR‑145 suppresses ovarian cancer progression via modulation of cell growth and invasion by targeting CCND2 and E2F3	30864742	No	No	CCND2	miR-145	Ovarian	N/A	2019	China	Yes	Molecular Medicine Reports	Spandidos Publications
MicroRNA-145 function as a cell growth repressor by directly targeting c-Myc in human ovarian cancer	23919393	No	No	c-Myc	miR-145	Ovarian	N/A	2014	China	Yes	Technology in Cancer Research and Treatment	SAGE Publications Inc.
Linc-DYNC2H1-4 promotes EMT and CSC phenotypes by acting as a sponge of miR-145 in pancreatic cancer cells	28703793	No	No	N/A	Linc-DYNC2H1-4	Pancreatic	N/A	2017	China	Yes	Cell Death and Disease	Springer Nature
The proto-oncogene ERG is a target of microRNA miR-145 in prostate cancer	23480797	No	No	ERG	miR-145	Prostate	N/A	2013	Germany	No	FEBS Journal	John Wiley & Sons, Inc.
Human L-DOPA decarboxylase mRNA is a target of miR-145: A prediction to validation workflow	25445287	No	No	L-DOPA decarboxylase	miR-145	Prostate	N/A	2015	Greece	No	Gene	Elsevier Ltd.
MiR‐145 affected the circular RNA expression in prostate cancer LNCaP cells	30136305	No	No	N/A	miR-145	Prostate	N/A	2018	China	Yes	Journal of Cellular Biochemistry	John Wiley & Sons, Inc.
Effects of miR-145-5p through NRAS on the cell proliferation, apoptosis, migration, and invasion in melanoma by inhibiting MAPK and PI3K/AKT pathways	28332309	No	No	NRAS	miR-145	Skin	N/A	2017	China	Yes	Cancer Medicine	John Wiley & Sons, Inc.

### Sheet: Problematic miR-145 Corpus
Publication title	PMID	Previously reported by Byrne & Labbé 2017 or Labbé et al., 2019	PMID shared with another corpus?	First protein-coding gene mentioned in title/abstract	First non-coding RNA mentioned in title/abstract	Cancer type	Drug	Publication year	Country	Affiliated with a Hospital?	Journal	Publisher
miR-145 inhibits invasion of bladder cancer cells by targeting PAK1	24954107	No	No	PAK1	miR-145	Bladder	N/A	2014	China	Yes	Urologic Oncology- Seminars and Original Investigations	Elsevier Ltd.
Circular RNA CEP128 acts as a sponge of miR-145-5p in promoting the bladder cancer progression via regulating SOX11	30134837	No	No	N/A	CircRNA CEP128	Bladder	N/A	2018	China	Yes	Molecular Medicine	Feinstein Institute for Medical Research
miR-145-5p inhibits the proliferation and migration of bladder cancer cells by targeting TAGLN2	30405771	No	No	TAGLN2	miR-145	Bladder	N/A	2018	China	Yes	Oncology Letters	Spandidos Publications
LncRNA LINC01116 competes with miR-145 for the regulation of ESR1 expression in breast cancer	29687853	No	No	N/A	LncRNA LINC01116	Breast	N/A	2018	China	Yes	European Review for Medical and Pharmacological Sciences	Verduci Editore
The Dysregulated Expression of KCNQ1OT1 and Its Interaction with Downstream Factors miR-145/CCNE2 in Breast Cancer Cells	30157476	No	No	N/A	KCNQ1OT1	Breast	N/A	2018	China	Yes	Cellular Physiology and Biochemistry	Cell Physiol Biochem Press
miR-145-5p Suppresses Breast Cancer Progression by Inhibiting SOX2	30694767	No	No	SOX2	miR-145	Breast	N/A	2019	China	Yes	Journal of Surgical Research	Elsevier Ltd.
miR-145 inhibits breast cancer cell growth through RTKN	19360360	No	No	RTKN	miR-145	Breast	N/A	2009	China	No	International Journal of Oncology	Spandidos Publications
miR-143 and miR-145 synergistically regulate ERBB3 to suppress cell proliferation and invasion in breast cancer	25248370	No	No	ERBB3	miR-145 + miR-143	Breast	N/A	2014	China	Yes	Molecular Cancer	Springer Nature
MiR-145 directly targets p70S6K1 in cancer cells to inhibit tumor growth and angiogenesis	21917858	No	No	RPS6KB1	miR-145	Colorectal	N/A	2012	China	No	Nucleic Acids Research	Oxford University Press
miR-145 suppresses colorectal cancer cell migration and invasion by targeting an ETS-related gene	27572146	No	Oncology Reports	ERG	miR-145	Colorectal	N/A	2016	China	Yes	Oncology Reports	Spandidos Publications
Long non-coding RNA SOX21-AS1 sponges miR-145 to promote the tumorigenesis of colorectal cancer by targeting MYO6	29217166	No	No	N/A	lnc-SOX21-AS1	Colorectal	N/A	2017	China	Yes	Biomedicine and Pharmacotherapy	Elsevier Ltd.
Tumor suppressor miR-145 reverses drug resistance by directly targeting DNA damage-related gene RAD18 in colorectal cancer	25913620	No	No	RAD18	miR-145	Colorectal	5-Fluorouracil	2015	China	Yes	Tumor Biology	SAGE Publications Inc.
MiR-143 and MiR-145 regulate IGF1R to suppress cell proliferation in colorectal cancer	25474488	No	No	IGF1R	miR-145 + miR-143	Colorectal	N/A	2014	China	Yes	PLoS ONE	Public Library of Science
Correlation between miR-21 and miR-145 and the incidence and prognosis of colorectal cancer	29552756	No	No	N/A	miR-145 + miR-21	Colorectal	N/A	2018	China	Yes	Journal of B.U.O.N	Imprimatur Publications
microRNA‐145 regulates tumor suppressor candidate 3 and mitogen‐activated protein kinase pathway to inhibit the progression of colorectal cancer	30485502	No	No	TUSC3	miR-145	Colorectal	N/A	2019	China	No	Journal of Cellular Biochemistry	John Wiley & Sons, Inc.
Up-regulation of microRNA-145 promotes differentiation by repressing OCT4 in human endometrial adenocarcinoma cells	21365617	No	No	POU5F1	miR-145	Endometrial	N/A	2011	China	Yes	Cancer	John Wiley & Sons, Inc.
miR-145 targets the SOX11 3'UTR to suppress endometrial cancer growth	29218252	No	No	SOX11	miR-145	Endometrial	N/A	2017	China	Yes	American Journal of Cancer Research	E-century Publishing Corporation
miR-145 sensitizes gallbladder cancer to cisplatin by regulating multidrug resistance associated protein 1	26852750	No	No	ABCC1	miR-145	Gallbladder	Cisplatin	2016	China	Yes	Tumor Biology	SAGE Publications Inc.
miR-145 mediates the antiproliferative and gene regulatory effects of vitamin D3 by directly targeting E2F3 in gastric cancer cells	25762621	No	No	E2F3	miR-145	Gastric	N/A	2015	China	Yes	OncoTarget	Impact Journals LLC
CircRNA_001569 promotes cell proliferation through absorbing miR-145 in gastric cancer	30304349	No	No	N/A	CircRNA_001569	Gastric	N/A	2019	China	Yes	Journal of Biochemistry	Oxford University Press
Circ-PRMT5 promotes gastric cancer progression by sponging miR-145 and miR-1304 to upregulate MYC	31701767	No	No	N/A	Circ_PRMT5	Gastric	N/A	2019	China	Yes	Artificial Cells, Nanomedicine and Biotechnology	Informa healthcare
MiR-145 changes sensitivity of non-small cell lung cancer to gefitinib through targeting ADAM19	31298334	No	No	ADAM19	miR-145	Lung	Gefitinib	2019	China	Yes	European Review for Medical and Pharmacological Sciences	Verduci Editore
MicroRNA-145 inhibits migration and invasion by down-regulating FSCN1 in lung cancer	26309531	No	No	FSCN1	miR-145	Lung	N/A	2015	China	Yes	International Journal of Clinical and Experimental Medicine	E-century Publishing Corporation
microRNA-145-3p inhibits non-small cell lung cancer cell migration and invasion by targeting PDK1 via the mTOR signaling pathway	28661070	No	No	PDK1	miR-145	Lung	N/A	2018	China	Yes	Journal of Cellular Biochemistry	John Wiley & Sons, Inc.
miR-145 modulates epithelial-mesenchymal transition and invasion by targeting ZEB2 in non-small cell lung cancer cell lines	30525209	No	No	ZEB2	miR-145	Lung	N/A	2019	China	Yes	Journal of Cellular Biochemistry	John Wiley & Sons, Inc.
miR-145 inhibits invasion and metastasis by directly targeting Smad3 in nasopharyngeal cancer	25578496	No	No	SMAD3	miR-145	Nasopharyngeal	N/A	2015	China	Yes	Tumor Biology	SAGE Publications Inc.
MicroRNA-145 Inhibits Cell Migration and Invasion and Regulates Epithelial-Mesenchymal Transition (EMT) by Targeting Connective Tissue Growth Factor (CTGF) in Esophageal Squamous Cell Carcinoma	27771733	No	No	CTGF	miR-145	Esophageal	N/A	2016	China	Yes	Medical Science Monitor	International Scientific Literature Inc.
MicroRNA‐145 performs as a tumor suppressor in humanesophageal squamous cell carcinoma by targetingphospholipase C epsilon 1	30652343	No	No	PLCE1	miR-145	Esophageal	N/A	2019	China	Yes	Journal of Cellular Biochemistry	John Wiley & Sons, Inc.
MicroRNA-145 function as a cell growth repressor by directly targeting c-Myc in human ovarian cancer	23919393	No	No	c-Myc	miR-145	Ovarian	N/A	2014	China	Yes	Technology in Cancer Research and Treatment	SAGE Publications Inc.
miR‑145 suppresses ovarian cancer progression via modulation of cell growth and invasion by targeting CCND2 and E2F3	30864742	No	No	CCND2	miR-145	Ovarian	N/A	2019	China	Yes	Molecular Medicine Reports	Spandidos Publications
Effects of miR-145-5p through NRAS on the cell proliferation, apoptosis, migration, and invasion in melanoma by inhibiting MAPK and PI3K/AKT pathways	28332309	No	No	NRAS	miR-145	Skin	N/A	2017	China	Yes	Cancer Medicine	John Wiley & Sons, Inc.
