## Supplementary material for "Human gene function publications that describe wrongly identified nucleotide sequence reagents are unacceptably frequent within the genetics literature": S3 Data C+G

### Sheet: All C+G Corpus articles
Title	PMID	Previously reported by Byrne & Labbé 2017 or Labbé et al., 2019	PMID shared with another Corpus/Journal?	Primary protein-coding gene mentioned in title/abstract	Primary non-coding RNA mentioned in title/abstract	Cancer type	Drug	Publication year	Country	Affiliated with a Hospital?	Journal	Publisher
siRNA Silencing EZH2 Reverses Cisplatin-resistance of Human Non-small Cell Lung and Gastric Cancer Cells	25824776	No	No	EZH2	miR-218	Lung + Gastric	Cisplatin	2015	China	No	Asian Pacific Journal of Cancer Prevention	Asian Pcific Organization of Cancer Prevention
miRNA-34a decreases ovarian cancer cell proliferation and chemoresistance by targeting HDAC1	29561664	No	No	HDAC1	miR-34a	Ovarian	Cisplatin	2018	China	Yes	Biochemistry and Cell Biology	Canadian Science Publishing
MicroRNA-374a Inhibits Aggressive Tumor Biological Behavior in Bladder Carcinoma by Suppressing Wnt/β-Catenin Signaling	30032142	No	No	WNT5A	miR-374a	Bladder	Cisplatin	2018	China	Yes	Cellular Physiology and Biochemistry	Cell Physiol Biochem Press
Recovery of miR-139-5p in Ovarian Cancer Reverses Cisplatin Resistance by Targeting C-Jun	30439707	No	No	C-Jun	miR-139	Ovarian	Cisplatin	2018	China	Yes	Cellular Physiology and Biochemistry	Cell Physiol Biochem Press
The Multifunction Of miR-218-5p-Cx43 Axis In Breast Cancer	31632081	No	No	Cx43	miR-218-5p	Breast	Gemcitabine	2019	China	Yes	OncoTargets and Therapy	Dove Medical press Ltd.
MicroRNA-217 acts as a tumor suppressor and correlates with the chemoresistance of cervical carcinoma to cisplatin	25234467	No	No	N/A	miR-217	Cervical	Cisplatin	2019	China	Yes	OncoTargets and Therapy	Dove Medical press Ltd.
miR-152-3p Sensitizes Glioblastoma Cells Towards Cisplatin Via Regulation Of SOS1	31807027	No	No	SOS1	miR-152	Brain	Cisplatin	2019	China	Yes	OncoTargets and Therapy	Dove Medical press Ltd.
MicroRNA-429 sensitizes pancreatic cancer cells to gemcitabine through regulation of PDCD4	29218103	No	No	PDCD4	miR-429	Pancreatic	Gemcitabine	2017	China	Yes	American Journal of Translational Research	E-century Publishing Corporation
PLAC8 overexpression correlates with PD-L1 upregulation andacquired resistance to chemotherapies in gallbladder carcinoma	31272718	No	No	PLAC8	N/A	Gallbladder	Gemcitabine	2019	China	Yes	Biochemical and Biophysical Research Communications	Elsevier Ltd.
NOX1 mediates chemoresistance via HIF1a/MDR1 pathway in gallbladder cancer	26545779	No	No	NOX1	N/A	Gallbladder	Cisplatin	2015	China	Yes	Biochemical and Biophysical Research Communications	Elsevier Ltd.
Long non-coding RNA SSTR5-AS1 facilitates gemcitabine resistance via stabilizing NONO in gallbladder carcinoma	31810606	No	No	N/A	SSTR5-AS1	Gallbladder	Gemcitabine	2019	China	Yes	Biochemical and BioPhysical Research Communications	Elsevier Ltd.
Leptin-elicited miRNA-342-3p potentiates gemcitabine resistance in pancreatic ductal adenocarcinoma	30638935	No	No	Leptin	miR-342-3p	Pancreatic	Gemcitabine	2019	China	Yes	Biochemical and Biophysical Research Communications	Elsevier Ltd.
Hsa_circ_0035483 sponges hsa-miR-335 to promote the gemcitabine-resistance of human renal cancer cells by autophagy regulation	31492499	No	No	N/A	circ_0035483	Renal	Gemcitabine	2019	China	Yes	Biochemical and Biophysical Research Communications	Elsevier Ltd.
Long noncoding RNA FOXD2-AS1 accelerates the gemcitabine-resistance ofbladder cancer by sponging miR-143	29674277	No	No	N/A	lnc-FOXD2-AS1	Bladder	Gemcitabine	2018	China	Yes	Biomedicine and Pharmacotherapy	Elsevier Ltd.
MiR-1284 enhances sensitivity of cervical cancer cells to cisplatin via downregulating HMGB1	30257412	No	No	HMGB1	miR-1284	Cervical	Cisplatin	2018	China	Yes	Biomedicine and Pharmacotherapy	Elsevier Ltd.
miR-98 regulates cisplatin-induced A549 cell death by inhibiting TP53 pathway	21880462	No	No	TP53	miR-98	Lung	Cisplatin	2011	China	No	Biomedicine and Pharmacotherapy	Elsevier Ltd.
LncRNA-MALAT1 contributes to the cisplatin-resistance of lung cancer byupregulating MRP1 and MDR1 via STAT3 activation	29505924	No	No	N/A	MALAT1	Lung	Cisplatin	2018	China	Yes	Biomedicine and Pharmacotherapy	Elsevier Ltd.
miR-125a-3p is responsible for chemosensitivity in PDAC by inhibiting epithelial-mesenchymal transition via Fyn	29990840	No	No	Fyn	miR-125a-3p	Pancreatic	Gemcitabine	2018	China	Yes	Biomedicine and Pharmacotherapy	Elsevier Ltd.
MiR-373-3p enhances the chemosensitivity of gemcitabine through cellcycle pathway by targeting CCND2 in pancreatic carcinoma cells	30021382	No	No	CCND2	miR-373	Pancreatic	Gemcitabine	2018	China	Yes	Biomedicine and Pharmacotherapy	Elsevier Ltd.
microRNA-210 overexpression inhibits tumor growth and potentially reverses gemcitabine resistance in pancreatic cancer	27940128	No	No	N/A	miR-210	Pancreatic	Gemcitabine	2017	Germany	No	Cancer Letters	Elsevier Ltd.
MAP3K10 promotes the proliferation and decreases the sensitivity of pancreatic cancer cells to gemcitabine by upregulating Gli-1 and Gli-2	23178452	No	No	MAP3K10	N/A	Pancreatic	Gemcitabine	2013	China	Yes	Cancer Letters	Elsevier Ltd.
GFRα2 prompts cell growth and chemoresistance through down-regulating tumor suppressor gene PTEN via Mir-17-5p in pancreaticcancer	27400681	No	No	PTEN	miR-17-5p	Pancreatic	Gemcitabine	2016	China	Yes	Cancer Letters	Elsevier Ltd.
Simvastatin attenuates macrophage-mediated gemcitabine resistanceof pancreatic ductal adenocarcinoma by regulating the TGF-b1/Gfi-1axis	27840243	No	No	TGF-B1	N/A	Pancreatic	Gemcitabine	2017	China	Yes	Cancer Letters	Elsevier Ltd.
Gene expression profiling of drug-resistant small cell lung cancer cells by combining microRNA and cDNA expression analysis	20371173	No	No	ABCC1	miR-134	Multiple types	Cisplatin	2010	China	Yes	European Journal of Cancer	Elsevier Ltd.
miR-21 confers cisplatin resistance in gastric cancer cells by regulating PTEN	23466500	No	No	PTEN	miR-21	Gastric	Cisplatin	2013	China	No	Toxicology	Elsevier Ltd.
MiR-31 regulates the cisplatin resistance by targeting Src in gallbladder cancer	27825112	No	No	Src	miR-31	Gallbladder	Cisplatin	2016	China	Yes	Oncotarget	Impact Journals LLC
MALAT1/miR-101-3p/MCL1 axis mediates cisplatin resistance in lung cancer	29484127	No	No	MCL1	MALAT1	Lung	Cisplatin	2018	China	Yes	Oncotarget	Impact Journals LLC
MiR-770-5p inhibits cisplatin chemoresistance in human ovarian cancer by targeting ERCC2	27449101	No	No	ERCC2	miR-770	Ovarian	Cisplatin	2016	China	Yes	Oncotarget	Impact Journals LLC
Sp1-driven up-regulation of miR-19a decreases RHOB and promotes pancreatic cancer	26041879	No	No	RHOB	miR-19a	Pancreatic	Gemcitabine	2015	China	Yes	Oncotarget	Impact Journals LLC
MicroRNA-421 regulated by HIF-1α promotes metastasis, inhibits apoptosis, and induces cisplatin resistance by targeting E-cadherin and caspase-3 in gastric cancer	27016414	No	No	HIF-1A	miR-421	Gastric	Cisplatin	2016	China	Yes	Oncotarget	Impact Journals LLC
miR-34 increases in vitro PANC-1 cell sensitivity to gemcitabine via targeting Slug/PUMA	29355113	No	No	Slug	N/A	Pancreatic	Gemcitabine	2018	China	Yes	Cancer Biomarkers	IOS Press
HOXB13 networking with ABCG1/EZH2/Slug mediates metastasis and confers resistance to cisplatin in lung adenocarcinoma patients	31037158	No	No	HOXB13	N/A	Lung	Cisplatin	2019	China	Yes	Theranostics	Ivyspring International Publisher
Functional role of BTB and CNC Homology 1 gene in pancreatic cancer and its association with survival in patients treated with gemcitabine	29930735	No	No	BTB	N/A	Pancreatic	Gemcitabine	2018	China	Yes	Theranostics	Ivyspring International Publisher
Downregulation of miR-29 contributes to cisplatin resistance of ovarian cancer cells	23904094	No	No	N/A	miR-29	Ovarian	Cisplatin	2013	China	No	International Journal of Cancer	John Wiley & Sons, Inc.
CD44-positive cells are responsible for gemcitabine resistance in pancreatic cancer cells	19598259	No	No	CD-44	N/A	Pancreatic	Gemcitabine	2009	Korea	No	International Journal of Cancer	John Wiley & Sons, Inc.
Down-regulation of microRNA-26b modulates non-small cell lung cancer cells chemoresistance and migration through the association of PTEN	26068649	No	No	PTEN	miR-26b	Lung	Cisplatin	2015	China	Yes	Acta Biochimica et Biophysica Sinica	Oxford University Press
Berberine sensitizes ovarian cancer cells to cisplatin through miR-21/PDCD4 axis	23824073	No	No	PDCD	miR-21	Ovarian	Cisplatin	2013	China	Yes	Acta Biochimica et Biophysica Sinica	Oxford University Press
MiR-125a regulates chemo-sensitivity to gemcitabine in human pancreatic cancer cells through targeting A20	26758190	No	No	A20	miR-125a	Pancreatic	Gemcitabine	2015	China	Yes	Acta Biochimica et Biophysica Sinica	Oxford University Press
miR-153 enhances the therapeutic effect of gemcitabine by targeting Snail in pancreatic cancer	28459992	No	No	Snail	miR-153	Pancreatic	Gemcitabine	2017	China	Yes	Acta Biochimica et Biophysica Sinica	Oxford University Press
MiR-20a-5p regulates gemcitabine chemosensitivityby targeting RRM2 in pancreatic cancer cells andserves as a predictor for gemcitabine-basedchemotherapy	30777929	No	No	RRM2	miR-20	Pancreatic	Gemcitabine	2019	China	Yes	Bioscience Reports	Portland Press Ltd.
miR-133b reverses cisplatin resistance by targeting GSTP1 in cisplatin-resistant lung cancer cells	29328427	No	No	GSTP1	miR-133b	Lung	Cisplatin	2018	China	Yes	International Journal of Molecular Medicine	Spandidos Publications
miR‑15b promotes epithelial-mesenchymal transition by inhibiting SMURF2 in pancreatic cancer	26166038	No	No	SMURF2	miR-15b	Pancreatic	Gemcitabine	2015	China	Yes	International Journal of Oncology	Spandidos Publications
Novel crosstalk between KLF4 and ZEB1 regulates gemcitabine resistance in pancreatic ductal adenocarcinoma	28849150	No	No	KLF4	N/A	Pancreatic	Gemcitabine	2017	China	Yes	International Journal of Oncology	Spandidos Publications
Downregulation of miR-374b-5p promotes chemotherapeutic resistance in pancreatic cancer by upregulating multiple anti-apoptotic proteins	29568910	No	No	N/A	miR-374b	Pancreatic	Gemcitabine	2018	China	Yes	International Journal of Oncology	Spandidos Publications
Long non‑coding RNA AK001796 contributes to cisplatin resistance of non‑small cell lung cance	29067469	No	No	N/A	LncRNA AK001796	Lung	Cisplatin	2017	China	Yes	Molecular Medicine Reports	Spandidos Publications
Wnt/β-catenin signaling pathway activation reverses gemcitabine resistance by attenuating Beclin1-mediated autophagy in the MG63 human osteosarcoma cell line	28656199	No	No	Wnt	N/A	Osteosarcoma	Gemcitabine	2017	China	Yes	Molecular Medicine Reports	Spandidos Publications
Loss of miR-873 contributes to gemcitabine resistance in triple-negative breast cancer via targeting ZEB1	31579087	No	No	ZEB1	miR-873	Breast	Gemcitabine	2019	China	Yes	Oncology Letters	Spandidos Publications
miR-211 regulates the expression of RRM2 in tumoral metastasis and recurrence in colorectal cancer patients with a k-ras gene mutation	29731918	No	No	RRM2	miR-211	Colorectal	Gemcitabine	2018	China	Yes	Oncology Letters	Spandidos Publications
miR‑433 accelerates acquired chemoresistance of gallbladder cancer cells by targeting cyclin M	29435072	No	No	Cyclin M	miR-433	Gallbladder	Gemcitabine	2018	China	Yes	Oncology Letters	Spandidos Publications
Increased MALAT1 expression contributes to cisplatin resistance in non‑small cell lung cancer	30250547	No	No	N/A	MALAT1	Lung	Cisplatin	2018	China	Yes	Oncology Letters	Spandidos Publications
Ribonucleotide reductase subunit M1 is a possible chemoresistance marker to gemcitabine in biliary tract carcinoma	18636187	No	No	RRM1	N/A	Biliary Tract	Gemcitabine	2008	Japan	No	Oncology Reports	Spandidos Publications
miR‑144‑3p regulates the resistance of lung cancer to cisplatin by targeting Nrf2	30542710	No	No	Nrf2	miR-144	Lung	Cisplatin	2018	China	Yes	Oncology Reports	Spandidos Publications
Overexpression of miR-203 increases the sensitivity of NSCLC A549/H460 cell lines to cisplatin by targeting Dickkopf-1	28350100	No	Oncology Reports	DKK1	miR-203	Lung	Cisplatin	2017	China	Yes	Oncology Reports	Spandidos Publications
miR-199a-3p enhances cisplatin sensitivity of ovarian cancer cells by targeting ITGB8	29436681	No	Oncology Reports	ITGB8	miR-199a	Ovarian	Cisplatin	2018	China	Yes	Oncology Reports	Spandidos Publications
miRNA-181b increases the sensitivity of pancreatic ductal adenocarcinoma cells to gemcitabine in vitro and in nude mice by targeting BCL-2	23440261	No	No	BCL-2	miR-181b	Pancreatic	Gemcitabine	2013	China	No	Oncology Reports	Spandidos Publications
MircroRNA-139 sensitizes ovarian cancer cell to cisplatin-based chemotherapy through regulation of ATP7A/B	29594361	No	No	ATP7A/B	mIR-139	Ovarian	Cisplatin	2018	China	Yes	Cancer Chemotherapy and Pharmacology	Springer Nature
MiR‑608 regulating the expression of ribonucleotide reductase M1 and cytidine deaminase is repressed through induced gemcitabine chemoresistance in pancreatic cancer cells	28887583	No	No	M1	miR-608	Pancreatic	Gemcitabine	2017	Iran	No	Cancer Chemotherapy and Pharmacology	Springer Nature
miR-181c contributes to cisplatin resistance in non-small cell lung cancer cells by targeting Wnt inhibition factor 1	28956120	No	No	WIF1	miR-181c	Lung	Cisplatin	2017	China	Yes	Cancer Chemotherapy and Pharmacology	Springer Nature
The PVT1/miR-216b/Beclin-1 regulates cisplatin sensitivity of NSCLC cells via modulating autophagy and apoptosis	30859368	No	No	PVT1	miR-216b	Lung	Cisplatin	2019	China	Yes	Cancer Chemotherapy and Pharmacology	Springer Nature
Linc‑ROR confers gemcitabine resistance to pancreatic cancer cells via inducing autophagy and modulating the miR‑124/PTBP1/PKM2 axis	27785603	No	No	N/A	ROR	Pancreatic	Gemcitabine	2016	China	Yes	Cancer Chemotherapy and Pharmacology	Springer Nature
miR-15b regulates cisplatin resistance and metastasis by targeting PEBP4 in human lung adenocarcinoma cells	25721211	No	No	PEBP4	miR-15b	Lung	Cisplatin	2015	China	Yes	Cancer Gene Therapy	Springer Nature
MiR-216b increases cisplatin sensitivity in ovarian cancer cells by targeting PARP1	28281524	No	No	PARP1	miR-216b	Ovarian	Cisplatin	2017	China	Yes	Cancer Gene Therapy	Springer Nature
miR-218-5p restores sensitivity to gemcitabine throughPRKCE/MDR1 axis in gallbladder cancer	28492560	No	No	PRKCE	miR-218	Gallbladder	Gemcitabine	2017	China	Yes	Cell Death and Disease	Springer Nature
miR-3656 expression enhances the chemosensitivity of pancreatic cancer to gemcitabine through modulation of the RHOF/EMT axis	29048402	No	No	RHOF	miR-3656	Pancreatic	Gemcitabine	2017	China	Yes	Cell Death and Disease	Springer Nature
MiR-30a regulates cancer cell response to chemotherapy through SNAI1/IRS1/AKT pathway	30770779	No	No	SNAI1	miR-30a	Pancreatic	Gemcitabine	2019	China	Yes	Cell Death and Disease	Springer Nature
The functional status of DNA repair pathways determines the sensitization effect to cisplatin in non-small cell lung cancer cells	27473273	No	No	FANCL	N/A	Lung	Cisplatin	2016	China	Yes	Cellular Oncology	Springer Nature
miR-129-5p inhibits gemcitabine resistance and promotes cell apoptosis of bladder cancer cells by targeting Wnt5a	30117016	No	No	Wnt5a	miR-129	Bladder	Gemcitabine	2018	China	Yes	International Urology and Nephrology	Springer Nature
MiR-10a-5p targets TFAP2C to promote gemcitabine resistance in pancreatic ductal adenocarcinoma	29615098	No	No	TFAP2C	miR-10a-5p	Pancreatic	Gemcitabine	2018	China	Yes	Journal of Experimental and Clinical Cancer Research	Springer Nature
Long non-coding RNA LINC00346 promotes pancreatic cancer growth and gemcitabine resistance by sponging miR-188-3p to derepress BRD4 expression	30728036	No	No	N/A	LINC00346	Pancreatic	Gemcitabine	2019	China	Yes	Journal of Experimental and Clinical Cancer Research	Springer Nature
MiR-223 promotes the cisplatin resistance of human gastric cancer cells via regulating cell cycle by targeting FBXW7	25888377	No	No	FBXW7	miR-223	Gastric	Cisplatin	2015	China	Yes	Journal of Experimental and Clinical Cancer Research	Springer Nature
Annexin A2 contributes to cisplatin resistance by activation of JNK-p53 pathway in non-small cell lung cancer cells	28886730	No	No	Annexin A2	N/A	Lung	Cisplatin	2017	China	Yes	Journal of Experimental and Clinical Cancer Research	Springer Nature
Preliminary screening and identification of stem cell-like sphere clones in a gallbladder cancer cell line GBC-SD*	21462380	No	No	CD133	N/A	Gallbladder	Cisplatin	2011	China	Yes	Journal of Zhejiang University	Springer Nature
MicroRNA-21 (miR-21) expression promotes growth, metastasis, and chemo- or radioresistance in non-small cell lung cancer cells by targeting PTEN	22956424	No	No	PTEN	miR-21	Lung	Cisplatin	2013	China	Yes	Molecular and Cellular Biochemistry	Springer Nature
Cisplatin-induced epigenetic activation of miR-34a sensitizes bladder cancer cells to chemotherapy	24423412	No	No	N/a	mIR-34a	Bladder	Cisplatin	2014	China	Yes	Molecular Cancer	Springer Nature
Reduced miR-363-3p expression in non-small cell lung cancer is associated with gemcitabine resistance via targeting of CUL4A	30720173	No	No	CUL4A	miR-363-3p	Lung	Gemcitabine	2019	China	Yes	European Review for Medical and Pharmacological Sciences	Verduci Editore
MiR‐204reducescisplatinresistanceinnon‐smallcelllungcancerthroughsuppressionofthecaveolin‐1/AKT/Badpathway	30981205	No	No	Caveolin-1	miR-204	Lung	Cisplatin	2019	China	Yes	Aging (Albany NY)	Impact Journals LLC
Micro-RNAs miR-29a and miR-330-5p function as tumor suppressors bytargeting the MUC1 mucin in pancreatic cancer cells	26036346	No	No	MUC1	miR-29a and miR-330-5	Pancreatic	Gemcitabine	2015	France	No	Biochimica et Biophysica Acta	Elsevier Ltd.
A PolH transcript with a short 3’UTR enhances PolH expression and mediates cisplatin resistance	31064846	No	No	PolH	miR-619	Lung + Bladder	Cisplatin	2019	USA	No	Cancer Research	American Association for Cancer Research
miR-634 Activates the Mitochondrial Apoptosis Pathway and Enhances Chemotherapy-Induced Cytotoxicity	26216549	No	No	N/A	miR-534	Multiple types	Cisplatin	2015	Japan	No	Cancer Research	American Association for Cancer Research
microRNA-218 promotes gemcitabine sensitivity in human pancreatic cancer cells by regulating HMGB1 expression	26157323	No	No	HMGB1	miR-218-5p	Pancreatic	Gemcitabine	2015	China	Yes	Chinese Journal of Cancer Research	Chinese Journal Cancer Research Co.
MicroRNA-133b targets glutathione S-transferase π expression to increase ovarian cancer cell sensitivity to chemotherapy drugs	26396496	No	No	GSTP1	miR-133b	Ovarian	Cisplatin	2015	China	Yes	Drug Design, Development and Therapy	Dove Medical press Ltd.
miR-301a plays a pivotal role in hypoxia-induced gemcitabine resistance inpancreatic cancer	29772221	No	No	N/A	miR-301	Pancreatic	Gemcitabine	2018	China	Yes	Experimental Cell Research	Elsevier Ltd.
Exosomal miRNA-106b from cancer-associatedfibroblast promotesgemcitabine resistance in pancreatic cancer	31374207	No	No	N/A	miR-106b	Pancreatic	Gemcitabine	2019	China	Yes	Experimental Cell Research	Elsevier Ltd.
MiR-214 reduces cell survival and enhances cisplatin-inducedcytotoxicity via down-regulation of Bcl2l2 in cervical cancer cells	23337879	No	No	Bcl212	miR-214	Cervical	Cisplatin	2013	China	No	FEBS Letters	John Wiley & Sons, Inc.
Suppression of IL-6 Gene by shRNA Augments Gemcitabine Chemosensitization in Pancreatic Adenocarcinoma Cells	29693005	No	No	IL6	N/A	Pancreatic	Gemcitabine	2018	China	Yes	BioMed Research International	Hindawi
MiR-99a and MiR-491 Regulate Cisplatin Resistance in Human Gastric Cancer Cells by Targeting CAPNS1	27994509	No	No	CAPNS1	miR-99a + miR-491	Gastric	Cisplatin	2016	China	Yes	International Journal of Biological Sciences	Ivyspring International Publisher
Potential biomarkers for sensitivity of gallbladder cancer cells to gemcitabine	24551272	No	No	N/A	N/A	Gallbladder	Gemcitabine	2014	China	Yes	International Journal of Clinical and Experimental Pathology	E-century Publishing Corporation
MiR-1307 promotes ovarian cancer cell chemoresistance by targeting the ING5 expression	28086946	No	No	ING5	miR-1307	Ovarian	Cisplatin	2017	China	Yes	Journal of Ovarian Research	Springer Nature
Melatonin overcomes gemcitabine resistance in pancreatic ductal adenocarcinoma by abrogating nuclear factor-jB activation	26445000	No	No	NF-jB	N/A	Pancreatic	Gemcitabine	2016	China	No	Journal of Pineal Research	John Wiley & Sons, Inc.
Gemcitabine exhibits a suppressive effect on pancreatic cancer cell growth by regulating processing of PVT1 to miR1207	30341811	No	No	PVT1	miR-1207	Pancreatic	Gemcitabine	2018	China	Yes	Molecular Oncology	John Wiley & Sons, Inc.
miR-141 regulates KEAP1 and modulates cisplatin sensitivity in ovarian cancer cells	23045278	No	No	KEAP1	mIR-141	Ovarian	Cisplatin	2013	Netherlands	No	Oncogene	Springer Nature
miR-137 mediates the functional link between c-Myc and EZH2 that regulates cisplatin resistance in ovarian cancer	30166592	No	No	c-Myc	miR-137	Ovarian	Cisplatin	2019	USA	No	Oncogene	Springer Nature
The role of GLI-SOX2 signaling axis for gemcitabine resistance in pancreatic cancer	30382189	No	No	GLI-SOX2	N/A	Pancreatic	Gemcitabine	2019	China	Yes	Oncogene	Springer Nature
Lipocalin2 Promotes Invasion, Tumorigenicity and Gemcitabine Resistance in Pancreatic Ductal Adenocarcinoma	23056397	No	No	Lipocalin2	N/A	Pancreatic	Gemcitabine	2012	Canada	Yes	PLoS One	Public Library of Science
miR-125b-5p enhances chemotherapy sensitivity to cisplatin by down-regulating Bcl2 in gallbladder cancer	28256505	No	No	Bcl2	miR-125b	Gallbladder	Cisplatin	2017	China	Yes	Scientific Reports	Springer Nature
MiRNA-21 induces epithelial to mesenchymal transition and gemcitabine resistance via the PTEN/AKT pathway in breast cancer	26666820	No	No	PTEN	miR-21	Breast	Gemcitabine	2016	China	Yes	Tumor Biology	SAGE Publications
MicroRNA-218 regulates cisplatin (DPP) chemosensitivity in non-small cell lung cancer by targeting RUNX2	26282001	No	No	RUNX2	miR-218	Lung	Cisplatin	2016	China	Yes	Tumor Biology	SAGE Publications
Inhibition of microRNA-196a might reverse cisplatin resistance of A549/DDP non-small-cell lung cancer cell line	26376998	No	No	N/A	miR-196a	Lung	Cisplatin	2016	China	Yes	Tumor Biology	SAGE Publications
Integrinβ1 modulates tumour resistance to gemcitabine and serves as an independent prognostic factor in pancreatic adenocarcinomas	27289231	No	No	Integrinβ1	N/A	Pancreatic	Gemcitabine	2016	China	Yes	Tumor Biology	SAGE Publications
MicroRNA-873 mediates multidrug resistance in ovarian cancer cells by targeting ABCB1	26850595	No	No	ABCB1	miR-873	Ovarian	Cisplatin	2016	China	No	Tumor Biology	SAGE Publications

### Sheet: Problematic C+G Corpus articles
Title	PMID	Previously reported by Byrne & Labbé 2017 or Labbé et al., 2019	PMID shared with another Corpus/Journal?	Primary protein-coding gene mentioned in title/abstract	Primary non-coding RNA mentioned in title/abstract	Cancer type	Drug	Publication year	Country	Affiliated with a Hospital?	Journal	JIF (at publication year)	Publisher
Berberine sensitizes ovarian cancer cells to cisplatin through miR-21/PDCD4 axis	23824073	No	No	PDCD	miR-21	Ovarian	Cisplatin	2013	China	Yes	Acta Biochimica et Biophysica Sinica	2.089	Oxford University Press
MiR-125a regulates chemo-sensitivity to gemcitabine in human pancreatic cancer cells through targeting A20	26758190	No	No	A20	miR-125a	Pancreatic	Gemcitabine	2015	China	Yes	Acta Biochimica et Biophysica Sinica	2.124	Oxford University Press
MicroRNA-429 sensitizes pancreatic cancer cells to gemcitabine through regulation of PDCD4	29218103	No	No	PDCD4	miR-429	Pancreatic	Gemcitabine	2017	China	Yes	American Journal of Translational Research	3.061	E-century Publishing Corporation
siRNA Silencing EZH2 Reverses Cisplatin-resistance of Human Non-small Cell Lung and Gastric Cancer Cells	25824776	No	No	EZH2	miR-218	Lung + Gastric	Cisplatin	2015	China	No	Asian Pacific Journal of Cancer Prevention	N/A (2014 = 2.514)	Asian Pcific Organization of Cancer Prevention
NOX1 mediates chemoresistance via HIF1a/MDR1 pathway in gallbladder cancer	26545779	No	No	NOX1	N/A	Gallbladder	Cisplatin	2015	China	Yes	Biochemical and Biophysical Research Communications	2.371	Elsevier Ltd.
PLAC8 overexpression correlates with PD-L1 upregulation andacquired resistance to chemotherapies in gallbladder carcinoma	31272718	No	No	PLAC8	N/A	Gallbladder	Gemcitabine	2019	China	Yes	Biochemical and Biophysical Research Communications	2.985	Elsevier Ltd.
Leptin-elicited miRNA-342-3p potentiates gemcitabine resistance in pancreatic ductal adenocarcinoma	30638935	No	No	Leptin	miR-342-3p	Pancreatic	Gemcitabine	2019	China	Yes	Biochemical and Biophysical Research Communications	2.985	Elsevier Ltd.
Hsa_circ_0035483 sponges hsa-miR-335 to promote the gemcitabine-resistance of human renal cancer cells by autophagy regulation	31492499	No	No	N/A	circ_0035483	Renal	Gemcitabine	2019	China	Yes	Biochemical and Biophysical Research Communications	2.985	Elsevier Ltd.
miRNA-34a decreases ovarian cancer cell proliferation and chemoresistance by targeting HDAC1	29561664	No	No	HDAC1	miR-34a	Ovarian	Cisplatin	2018	China	Yes	Biochemistry and Cell Biology	2.014	Canadian Science Publishing
Suppression of IL-6 Gene by shRNA Augments Gemcitabine Chemosensitization in Pancreatic Adenocarcinoma Cells	29693005	No	No	IL6	N/A	Pancreatic	Gemcitabine	2018	China	Yes	BioMed Research International	2.197	Hindawi Publishing Corp
Long noncoding RNA FOXD2-AS1 accelerates the gemcitabine-resistance ofbladder cancer by sponging miR-143	29674277	No	No	N/A	FOXD2-AS1	Bladder	Gemcitabine	2018	China	Yes	Biomedicine and Pharmacotherapy	3.743	Elsevier Ltd.
MiR-1284 enhances sensitivity of cervical cancer cells to cisplatin via downregulating HMGB1	30257412	No	No	HMGB1	miR-1284	Cervical	Cisplatin	2018	China	Yes	Biomedicine and Pharmacotherapy	3.743	Elsevier Ltd.
miR-125a-3p is responsible for chemosensitivity in PDAC by inhibiting epithelial-mesenchymal transition via Fyn	29990840	No	No	Fyn	miR-125a-3p	Pancreatic	Gemcitabine	2018	China	Yes	Biomedicine and Pharmacotherapy	3.743	Elsevier Ltd.
MiR-373-3p enhances the chemosensitivity of gemcitabine through cellcycle pathway by targeting CCND2 in pancreatic carcinoma cells	30021382	No	No	CCND2	miR-373	Pancreatic	Gemcitabine	2018	China	Yes	Biomedicine and Pharmacotherapy	3.743	Elsevier Ltd.
Linc‑ROR confers gemcitabine resistance to pancreatic cancer cells via inducing autophagy and modulating the miR‑124/PTBP1/PKM2 axis	27785603	No	No	N/A	ROR	Pancreatic	Gemcitabine	2016	China	Yes	Cancer Chemotherapy and Pharmacology	2.737	Springer Nature
miR-181c contributes to cisplatin resistance in non-small cell lung cancer cells by targeting Wnt inhibition factor 1	28956120	No	No	WIF1	miR-181c	Lung	Cisplatin	2017	China	Yes	Cancer Chemotherapy and Pharmacology	2.808	Springer Nature
The PVT1/miR-216b/Beclin-1 regulates cisplatin sensitivity of NSCLC cells via modulating autophagy and apoptosis	30859368	No	No	PVT1	miR-216b	Lung	Cisplatin	2019	China	Yes	Cancer Chemotherapy and Pharmacology	3.008	Springer Nature
miR-15b regulates cisplatin resistance and metastasis by targeting PEBP4 in human lung adenocarcinoma cells	25721211	No	No	PEBP4	miR-15b	Lung	Cisplatin	2015	China	Yes	Cancer Gene Therapy	2.532	Springer Nature
MiR-216b increases cisplatin sensitivity in ovarian cancer cells by targeting PARP1	28281524	No	No	PARP1	miR-216b	Ovarian	Cisplatin	2017	China	Yes	Cancer Gene Therapy	4.044	Springer Nature
MAP3K10 promotes the proliferation and decreases the sensitivity of pancreatic cancer cells to gemcitabine by upregulating Gli-1 and Gli-2	23178452	No	No	MAP3K10	N/A	Pancreatic	Gemcitabine	2013	China	Yes	Cancer Letters	5.016	Elsevier Ltd.
GFRα2 prompts cell growth and chemoresistance through down-regulating tumor suppressor gene PTEN via Mir-17-5p in pancreaticcancer	27400681	No	No	PTEN	miR-17-5p	Pancreatic	Gemcitabine	2016	China	Yes	Cancer Letters	6.375	Elsevier Ltd.
miR-218-5p restores sensitivity to gemcitabine throughPRKCE/MDR1 axis in gallbladder cancer	28492560	No	No	PRKCE	miR-218	Gallbladder	Gemcitabine	2017	China	Yes	Cell Death and Disease	5.638	Springer Nature
The functional status of DNA repair pathways determines the sensitization effect to cisplatin in non-small cell lung cancer cells	27473273	No	No	FANCL	N/A	Lung	Cisplatin	2016	China	Yes	Cellular Oncology	3.786	Springer Nature
MicroRNA-374a Inhibits Aggressive Tumor Biological Behavior in Bladder Carcinoma by Suppressing Wnt/β-Catenin Signaling	30032142	No	No	WNT5A	miR-374a	Bladder	Cisplatin	2018	China	Yes	Cellular Physiology and Biochemistry	N/A (2017 = 5.500)	Cell Physiol Biochem Press
Gene expression profiling of drug-resistant small cell lung cancer cells by combining microRNA and cDNA expression analysis	20371173	No	No	ABCC1	miR-134	Multiple types	Cisplatin	2010	China	Yes	European Journal of Cancer	4.944	Elsevier Ltd.
Reduced miR-363-3p expression in non-small cell lung cancer is associated with gemcitabine resistance via targeting of CUL4A	30720173	No	No	CUL4A	miR-363-3p	Lung	Gemcitabine	2019	China	Yes	European Review for Medical and Pharmacological Sciences	3.024	Verduci Editore
CD44-positive cells are responsible for gemcitabine resistance in pancreatic cancer cells	19598259	No	No	CD-44	N/A	Pancreatic	Gemcitabine	2009	Korea	No	International Journal of Cancer	4.722	John Wiley & Sons, Inc.
miR-133b reverses cisplatin resistance by targeting GSTP1 in cisplatin-resistant lung cancer cells	29328427	No	No	GSTP1	miR-133b	Lung	Cisplatin	2018	China	Yes	International Journal of Molecular Medicine	2.928	Spandidos Publications
miR‑15b promotes epithelial-mesenchymal transition by inhibiting SMURF2 in pancreatic cancer	26166038	No	No	SMURF2	miR-15b	Pancreatic	Gemcitabine	2015	China	Yes	International Journal of Oncology	3.018	Spandidos Publications
miR-129-5p inhibits gemcitabine resistance and promotes cell apoptosis of bladder cancer cells by targeting Wnt5a	30117016	No	No	Wnt5a	miR-129	Bladder	Gemcitabine	2018	China	Yes	International Urology and Nephrology	1.596	Springer Nature
MiR-223 promotes the cisplatin resistance of human gastric cancer cells via regulating cell cycle by targeting FBXW7	25888377	No	No	FBXW7	miR-223	Gastric	Cisplatin	2015	China	Yes	Journal of Experimental and Clinical Cancer Research	4.357	Springer Nature
Annexin A2 contributes to cisplatin resistance by activation of JNK-p53 pathway in non-small cell lung cancer cells	28886730	No	No	Annexin A2	N/A	Lung	Cisplatin	2017	China	Yes	Journal of Experimental and Clinical Cancer Research	6.217	Springer Nature
MiR-10a-5p targets TFAP2C to promote gemcitabine resistance in pancreatic ductal adenocarcinoma	29615098	No	No	TFAP2C	miR-10a-5p	Pancreatic	Gemcitabine	2018	China	Yes	Journal of Experimental and Clinical Cancer Research	5.646	Springer Nature
Long non-coding RNA LINC00346 promotes pancreatic cancer growth and gemcitabine resistance by sponging miR-188-3p to derepress BRD4 expression	30728036	No	No	N/A	LINC00346	Pancreatic	Gemcitabine	2019	China	Yes	Journal of Experimental and Clinical Cancer Research	7.068	Springer Nature
Preliminary screening and identification of stem cell-like sphere clones in a gallbladder cancer cell line GBC-SD*	21462380	No	No	Multiple	N/A	Gallbladder	Cisplatin	2011	China	Yes	Journal of Zhejiang University - Science B	1.099	Springer Nature
MicroRNA-21 (miR-21) expression promotes growth, metastasis, and chemo- or radioresistance in non-small cell lung cancer cells by targeting PTEN	22956424	No	No	PTEN	miR-21	Lung	Cisplatin	2013	China	Yes	Molecular and Cellular Biochemistry	2.388	Springer Nature
Cisplatin-induced epigenetic activation of miR-34a sensitizes bladder cancer cells to chemotherapy	24423412	No	No	N/A	mIR-34a	Bladder	Cisplatin	2014	China	Yes	Molecular Cancer	4.257	Springer Nature
Long non‑coding RNA AK001796 contributes to cisplatin resistance of non‑small cell lung cance	29067469	No	No	N/A	LncRNA AK001796	Lung	Cisplatin	2017	China	Yes	Molecular Medicine Reports	1.922	Spandidos Publications
Wnt/β-catenin signaling pathway activation reverses gemcitabine resistance by attenuating Beclin1-mediated autophagy in the MG63 human osteosarcoma cell line	28656199	No	No	Wnt	N/A	Osteosarcoma	Gemcitabine	2017	China	Yes	Molecular Medicine Reports	1.922	Spandidos Publications
Increased MALAT1 expression contributes to cisplatin resistance in non‑small cell lung cancer	30250547	No	No	N/A	MALAT1	Lung	Cisplatin	2018	China	Yes	Oncology Letters	1.871	Spandidos Publications
Overexpression of miR-203 increases the sensitivity of NSCLC A549/H460 cell lines to cisplatin by targeting Dickkopf-1	28350100	No	Oncology Reports	DKK1	miR-203	Lung	Cisplatin	2017	China	Yes	Oncology Reports	2.976	Spandidos Publications
miR‑144‑3p regulates the resistance of lung cancer to cisplatin by targeting Nrf2	30542710	No	No	Nrf2	miR-144	Lung	Cisplatin	2018	China	Yes	Oncology Reports	3.041	Spandidos Publications
miR-199a-3p enhances cisplatin sensitivity of ovarian cancer cells by targeting ITGB8	29436681	No	Oncology Reports	ITGB8	miR-199a	Ovarian	Cisplatin	2018	China	Yes	Oncology Reports	3.041	Spandidos Publications
MiR-31 regulates the cisplatin resistance by targeting Src in gallbladder cancer	27825112	No	No	Src	miR-31	Gallbladder	Cisplatin	2016	China	Yes	Oncotarget	5.168	Impact Journals LLC
MicroRNA-421 regulated by HIF-1α promotes metastasis, inhibits apoptosis, and induces cisplatin resistance by targeting E-cadherin and caspase-3 in gastric cancer	27016414	No	No	HIF-1A	miR-421	Gastric	Cisplatin	2016	China	Yes	Oncotarget	5.168	Impact Journals LLC
The Multifunction Of miR-218-5p-Cx43 Axis In Breast Cancer	31632081	No	No	Cx43	miR-218-5p	Breast	Gemcitabine	2019	China	Yes	OncoTargets and Therapy	3.337	Dove Medical press Ltd.
MicroRNA-217 acts as a tumor suppressor and correlates with the chemoresistance of cervical carcinoma to cisplatin	25234467	No	No	N/A	miR-217	Cervical	Cisplatin	2019	China	Yes	OncoTargets and Therapy	3.337	Dove Medical press Ltd.
miR-152-3p Sensitizes Glioblastoma Cells Towards Cisplatin Via Regulation Of SOS1	31807027	No	No	SOS1	miR-152	Brain	Cisplatin	2019	China	Yes	OncoTargets and Therapy	3.337	Dove Medical press Ltd.
HOXB13 networking with ABCG1/EZH2/Slug mediates metastasis and confers resistance to cisplatin in lung adenocarcinoma patients	31037158	No	No	HOXB13	N/A	Lung	Cisplatin	2019	China	Yes	Theranostics	8.579	Ivyspring International Publisher
miR-21 confers cisplatin resistance in gastric cancer cells by regulating PTEN	23466500	No	No	PTEN	miR-21	Gastric	Cisplatin	2013	China	No	Toxicology	3.745	Elsevier Ltd.
miR-34 increases in vitro PANC-1 cell sensitivity to gemcitabine via targeting Slug/PUMA	29355113	No	No	Slug	miR-34	Pancreatic	Gemcitabine	2018	China	Yes	Cancer Biomarkers	2.859	IOS Press
