## Supplementary material for "Human gene function publications that describe wrongly identified nucleotide sequence reagents are unacceptably frequent within the genetics literature": S4 Data Gene

### Sheet: Problematic Gene
Publication title	PMID	Previously reported by Byrne & Labbé 2017 or Labbé et al., 2019	PMID shared with another corpus?	Primary protein-coding gene mentioned in title/abstract	Primary non-coding RNA mentioned in title/abstract	Cancer type	Drug	Publication year	Country	Affiliated with a Hospital?
MiR-564 is down-regulated in osteosarcoma and inhibits the proliferation of osteosarcoma cells via targeting Akt	29248580	No	No	AKT	miR-564	Osteosarcoma	N/A	2018	China	Yes
Chemotherapy-related secondary leukemias: A role for DNA repair by error-prone non-homologous end joining in topoisomerase II — Induced chromosomal rearrangements	17234368	No	No	AML1	N/A	Leukemia	N/A	2007	Russia	No
Atrial natriuretic peptide and aldosterone synthase gene in essential hypertension: A case–control study	25917967	No	No	ANP	N/A	N/A	N/A	2015	India	No
Two Tunisian patients with Peters plus syndrome harbouring a novel splice site mutation in the B3GALTL gene that modulates the mRNA secondary structure	22759511	No	No	B3GALTL	N/A	N/A	N/A	2012	Tunisia	No
Regulatory function of β1,4-galactosyltransferase I expression on Lewis-Y glycan and embryo implantation.	25735572	No	No	B4GALT1	N/A	N/A	N/A	2015	China	Yes
Exome sequencing reveals novel BCS1Lmutations in siblings with hearing loss and hypotrichosis	25895478	No	No	BCS1L	N/A	N/A	N/A	2015	China	Yes
MicroRNA-542-3p suppresses cellular proliferation of bladder cancer cells through post-transcriptionally regulating survivin	26723509	No	No	BIRC5	miR-542-3p	Bladder	N/A	2016	China	Yes
Hypomethylation of BORIS is a promising prognostic biomarker in hepatocellular carcinoma	28764977	No	No	BORIS	N/A	Liver	N/A	2017	China	No
Overexpression of the BRIP1 ameliorates chemosensitivity to cisplatin by inhibiting Rac1 GTPase activity in cervical carcinoma HeLa cells	26680099	No	No	BRIP1	N/A	Cervical	Cisplatin	2016	China	Yes
Sp1 transcriptionally regulates BRK1 expression in non-small cell lung cancer cells	24680773	No	No	BRK1	N/A	Lung	N/A	2014	China	Yes
Biotinidase deficiency: Novel mutations in Algerian patients	23481307	No	No	BTD	N/A	N/A	N/A	2014	Tunisia	No
CASZ1 loss-of-function mutation associated with congenital heart disease	27693370	No	No	CASZ1	N/A	N/A	N/A	2016	China	Yes
Hyperoside and let-7a-5p synergistically inhibits lung cancer cell proliferation via inducing G1/S phase arrest	30201337	No	No	CCND1	let-7a-5p	Lung	N/A	2018	China	No
EGF-recruited JunD/c-fos complexes activate CD2AP gene promoter and suppress apoptosis in renal tubular epithelial cells	19095050	No	No	CD2AP	N/A	N/A	N/A	2009	China	Yes
Histone acetyltransferase p300 promotes MRTF-A-mediates transactivation of VE-cadherin gene in human umbilical vein endothelial cells	25746323	No	No	CDH5	N/A	N/A	N/A	2015	China	No
The role of C/EBPβ phosphorylation in modulating membrane phospholipids repairing in LPS-induced human lung/bronchial epithelial cells	28760550	No	No	CEBPB	N/A	N/A	N/A	2017	China	Yes
Regulation of CEP131 gene expression by SP1	23137637	No	No	CEP131	N/A	N/A	N/A	2013	Korea	No
COL5A1 may contribute the metastasis of lung adenocarcinoma	29702185	No	No	COL5A1	N/A	Lung	N/A	2018	China	Yes
MicroRNA-128 inhibits proliferation and invasion of glioma cells by targeting COX-2	29524580	No	No	COX-2	miR-128	Brain	N/A	2018	China	Yes
Characterization of long non-coding RNAs to reveal potential prognostic biomarkers in hepatocellular carcinoma	29684484	No	No	CTD	miR-100HG	Liver	N/A	2018	China	No
Scutellarin enhances osteoblast proliferation and function via NF-κB-mediated CXCR4 induction	29936266	No	No	CXCR4	N/A	N/A	Scutellarin	2018	China	Yes
miR-130b-3p inhibits cell invasion and migration by targeting the Notch ligand Delta-like 1 in breast carcinoma	28163094	No	No	DLL1	miR-130b-3p	Breast	N/A	2017	China	No
ECSM2, an endothelial specific VE-cadherin binding protein, has a tyrosine phosphorylation site essential to cell migration	29653231	No	No	ECSM2	N/A	N/A	N/A	2018	China	No
The RNA expression signature of the HepG2 cell line as determined by the integrated analysis of miRNA and mRNA expression profiles	25014136	No	No	ERB	miR-503-5p	Liver	N/A	2014	China	No
Variants of estrogen receptor alpha and beta genes modify the severity of sporadic breast cancer	28109853	No	No	ESR1	N/A	Breast	N/A	2017	Brazil	No
Expression of apoptosis-related genes in the endometrium of polycystic ovary syndrome patients during the window of implantation	22789864	No	No	FADD	N/A	N/A	N/A	2012	China	Yes
Regulation of fibrillin-1 gene expression by Sp1	23860323	No	No	FBN1	N/A	N/A	N/A	2013	Germany	No
FMO3 allelic variants in Sicilian and Sardinian populations: Trimethylaminuria and absence of fish-like body odor	23266626	No	No	FMO3	N/A	N/A	N/A	2013	Italy	No
Dissecting the role of the FOXP3 gene in the joint genetic susceptibility to autoimmune thyroiditis and diabetes: a genetic and functional analysis.	25481456	No	No	FOXP3	N/A	N/A	N/A	2015	USA	No
MiR-30b-5p functions as a tumor suppressor in cell proliferation, metastasis and epithelial-to-mesenchymal transition by targeting G-protein subunit α-13 in renal cell carcinoma	28536082	No	No	GNA13	miR-30b-5p	Renal	N/A	2017	China	Yes
DNMT1 mediated promoter methylation of GNAO1 in hepatoma carcinoma cells	29709639	No	No	GNAO1	N/A	Liver	N/A	2018	China	Yes
Genetic or pharmacological superoxide-hydrogen peroxide imbalances modulate the in vitro effects of lithium on glycogen synthase kinase-3β	29466765	No	No	GSK3B	N/A	N/A	N/A	2018	Brazil	No
GSTM1 and GSTT1 gene polymorphisms as major risk factors for bronchopulmonary dysplasia in a Chinese Han population	24120392	No	No	GSTM1	N/A	N/A	N/A	2014	China	Yes
Glutathione S-transferase (GSTM1, GSTT1) polymorphisms and JOAG susceptibility: A case control study and meta-analysis in glaucoma	28710033	No	No	GSTM1	N/A	N/A	N/A	2017	India	No
GSTM1, GSTT1, GSTP1, and GSTA1 genetic variants are not associated with coronary artery disease in Taiwan	23570881	No	No	GSTM1	N/A	N/A	N/A	2013	Taiwan	No
Impact of glutathione-S-transferase gene polymorphisms on enzyme activity, lung function and bronchial asthma susceptibility in Egyptian children	22326267	No	No	GSTM1	N/A	N/A	N/A	2012	Egypt	No
Identification of a variation in the IVSII of α2 gene and its frequency in the population of Guangxi	26930363	No	No	HBA2	N/A	N/A	N/A	2016	China	Yes
Development and evaluation of a novel RT-qPCR based test for the quantification of HER2 gene expression in breast cancer	28039034	No	No	HER2	N/A	Breast	N/A	2017	Morocco	No
MiR-34a, as a suppressor, enhance the susceptibility of gastric cancer cell to luteolin by directly targeting HK1	29054762	No	No	HK1	miR-34a	Gastric	N/A	2018	China	Yes
Knockdown of HNRNPA1 inhibits lung adenocarcinoma cell proliferation through cell cycle arrest at G0/G1 phase	26581508	Yes	No	HNRNPA1	N/A	Lung	N/A	2016	China	Yes
Duplication of exons 3–10 of the HSD17B3 gene: A novel type of genetic defect underlying 17β-HSD-3 deficiency	22445608	No	No	HSD17B3	N/A	N/A	N/A	2012	Cyprus	No
Tissue-specific alternative promoters of the serotonin receptor gene HTR3B in human brain and intestine	17010535	No	No	HTR3B	N/A	N/A	N/A	2007	Germany	Yes
ICT1 predicts a poor survival and correlated with cell proliferation in diffuse large B-cell lymphoma	28629825	No	SGK	ICT1	N/A	Lymphoma	N/A	2017	China	Yes
Systemic analysis of different colorectal cancer cell lines and TCGA datasets identified IGF-1R/EGFR-PPAR-CASPASE axis as important indicator for radiotherapy sensitivity	28687332	No	No	IGF1R	N/A	Colorectal	N/A	2017	China	Yes
Immunoglobulin gene expression inumbilical cord blood-derived CD34+ hematopoietic stem/progenitor cells	26364572	No	No	IGH	N/A	N/A	N/A	2016	China	No
A functional promoter polymorphism in interleukin 12B gene is associated with an increased risk of ovarian endometriosis	29738836	No	No	IL12B	N/A	N/A	N/A	2018	China	Yes
IRF2-INPP4B axis participates in the development of acute myeloid leukemia by regulating cell growth and survival	28579269	No	No	IRF2	N/A	Leukemia	N/A	2017	China	Yes
Identification and characterization of a novel mammalian isoform of the endocytic adaptor ITSN1	21712076	No	No	ITSN1	N/A	N/A	N/A	2011	Ukraine	No
Protective effect of the KIR2DS1 gene in atopic dermatitis	23831511	No	No	KIR2DS1	N/A	N/A	N/A	2013	Poland	No
The miR-143/145 cluster reverses the regulation effect of KLF5 in smooth muscle cells with proliferation and contractility in intracranial aneurysm	30201338	No	No	KLF5	miR-145	N/A	N/A	2018	China	Yes
Expression and clinical significance of COMPASS family of histone methyltransferases in clear cell renal cell carcinoma	29944950	No	No	KMT2	N/A	Renal	N/A	2018	India	No
Histone methylase MLL1 coordinates with HIF and regulate lncRNA HOTAIR expression under hypoxia	28756022	No	No	KMT2A	HOTAIR	N/A	N/A	2017	USA	No
Hypermethylated LATS2 gene with decreased expression in female breast cancer: A case control study from North India	30010037	No	No	LATS2	N/A	Breast	N/A	2018	India	No
Legumain suppresses OxLDL-induced macrophage apoptosis through enhancement of the autophagy pathway	29414692	No	No	LGMN	N/A	N/A	N/A	2018	China	Yes
Med19 promotes gastric cancer progression and cellular growth	22565189	No	No	MED19	N/A	Gastric	N/A	2012	China	Yes
miR-150-5p and miR-133a suppress glioma cell proliferation and migration through targeting membrane-type-1 matrix metalloproteinase	27154818	No	No	MT1	miR-150-5p	Brain	N/A	2016	Japan	No
MTHFR C677T and A1298C gene polymorphisms and their relation to homocysteine level in Egyptian children with congenital heart diseases	23933414	No	No	MTHFR	N/A	N/A	N/A	2013	Egypt	No
Candidate-gene exclusion in a family with inherited non-syndromic dental disorders	23018043	No	No	DSPP	N/A	N/A	N/A	2012	China	No
Unravelling the link between embryogenesis and cancer metastasis	29162510	No	No	CXCL12	N/A	N/A	N/A	2018	India	No
Effect of negative pressure wound therapy on molecular markers in diabetic foot ulcers	29758297	No	No	TGF-β1	N/A	N/A	N/A	2018	Egypt	No
Identification of novel transcripts deregulated in buccal cancer by RNA-seq	22846364	No	No	P53	N/A	Oral	N/A	2012	India	No
Anticancer mechanism of Sinapic acid in PC-3 and LNCaP human prostate cancer cell lines	29792952	No	No	BAX	N/A	Prostate	N/A	2018	Turkey	No
Biomarker identification in clear cell renal cell carcinoma based on miRNA-seq and digital gene expression-seq data	29253611	No	No	TGF-β1	miR-429	Renal	N/A	2018	China	Yes
Toll-like receptor adaptor signaling molecule MyD88 on intervertebral disk homeostasis: In vitro, ex vivo studies	22692007	No	No	MyD88	N/A	N/A	N/A	2012	USA	Yes
Long noncoding RNA SNHG12 facilitates the tumorigenesis of glioma through miR-101-3p/FOXP1 axis	30098431	No	No	N/A	SNHG12	Brain	N/A	2018	China	Yes
Long non-coding RNA PCAT-1 over-expression promotes proliferation and metastasis in gastric cancer cells through regulating CDKN1A	28571676	No	No	N/A	PCAT-1	Gastric	N/A	2017	China	Yes
Long non-coding RNA THORpromotes cell proliferation and metastasis in hepatocellular carcinoma	30098425	No	No	N/A	THOR	Liver	N/A	2018	China	Yes
Two lung development-related microRNAs, miR-134 and miR-187, are differentially expressed in lung tumors	26642897	No	No	N/A	miR-134	Lung	N/A	2016	Iran	No
MiR-93-5p up-regulation is involved in non-small cell lung cancer cells proliferation and migration and poor prognosis	29309884	No	No	N/A	miR-93-5p	Lung	N/A	2018	China	Yes
Effects of magnesium degradation products on mesenchymal stem cell fate and osteoblastogenesis	26283150	No	No	N/A	N/A	N/A	N/A	2016	Germany	No
Osteogenic potential of human adipose-tissue-derived mesenchymal stromal cells cultured on 3D-printed porous structured titanium	26774799	No	No	N/A	N/A	N/A	N/A	2016	USA	No
Molecular dynamics of pancreatic transcription factors in bioengineered humanized insulin producing neoorgan	30180963	No	No	N/A	N/A	N/A	N/A	2018	India	No
HOTAIR genetic variants are associated with prostate cancer and benign prostate hyperplasia in an Iranian population	28259691	No	No	N/A	HOTAIR	N/A	N/A	2017	Iran	No
LncRNA UCA1 sponges miR-26a to regulate the migration and proliferation of vascular smooth muscle cells	29908280	No	No	N/A	UCA1	N/A	N/A	2018	China	Yes
MicroRNA-146a is linked to pain-related pathophysiology of osteoarthritis	21397669	No	No	N/A	miR-146a	N/A	N/A	2011	USA	Yes
Identification of differentially expressed microRNAs involved in non-traumatic osteonecrosis through microRNA expression profiling.	25863178	No	No	N/A	miR-320	N/A	N/A	2015	China	Yes
MicroRNA-139-5p affects cisplatin sensitivity in human nasopharyngeal carcinoma cells by regulating the epithelial-to-mesenchymal transition	29427737	No	No	N/A	miR-139-5p	Nasopharyngeal	Cisplatin	2018	China	Yes
Down-regulation of NAMPT expression by mir-206 reduces cell survival of breast cancer cells	29886033	No	No	NAMPT	miR-206	Breast	N/A	2018	Iran	No
Two novel and functional DNA sequence variants within an upstream enhancer of the human NKX2-5 gene in ventricular septal defects	23644027	No	No	NKX2	N/A	N/A	N/A	2013	China	Yes
The association of a nucleobindin 2 gene (NUCB2) variant with childhood adiposity	23266808	No	No	NUCB2	N/A	N/A	N/A	2013	China	Yes
Novel variant of OCT4B4 is differentially expressed in human embryonic stem and embryonic carcinoma cells	28633916	No	No	OCT4B4	N/A	N/A	N/A	2017	Iran	No
Loss of the Opa interacting protein 5 inhibits breast cancer proliferation through miR-139-5p/NOTCH1 pathway	27916718	No	No	OIP5	miR-139-5p	Breast	N/A	2017	China	Yes
Ovol2 gene inhibits the Epithelial-to-Mesenchymal Transition in lung adenocarcinoma by transcriptionally repressing Twist1	27884772	No	No	Ovol2	N/A	Lung	N/A	2017	China	No
miR-222 confers the resistance of breast cancer cells to Adriamycin through suppression of p27kip1expression	27282281	No	No	p27	miR-222	Breast	Adriamycin	2016	China	Yes
Activation of p53 by costunolide blocks glutaminolysis and inhibits proliferation in human colorectal cancer cells	30103008	No	No	p53	N/A	Colorectal	Costunolide	2018	China	No
The herbal medicine Melissa officinalis extract effects on gene expression of p53, Bcl-2, Her2, VEGF-A and hTERT in human lung, breast and prostate cancer cell lines	28259690	No	No	p53	N/A	Lung + Breast + Prostate	Melissa officinalis	2017	Iran	No
p53 directly regulates the transcription of the human frataxin gene and its lack of regulation in tumor cells decreases the utilization of mitochondrial iron	25158131	No	No	p53	N/A	N/A	N/A	2014	Japan	No
Cloning and functional characterization of human Pak1 promoter by steroid hormones	29274909	No	No	PAK1	N/A	N/A	N/A	2018	India	No
MiR-335 regulates the chemo-radioresistance of small cell lung cancer cells by targeting PARP-1	27871924	No	No	PARP-1	miR-335	Lung	N/A	2017	China	Yes
PHGDH is an independent prognosis marker and contributes cell proliferation, migration and invasion in human pancreatic cancer	29128633	No	No	PHGDH	N/A	Pancreatic	N/A	2018	China	Yes
Identification and characterization of splicing variants of PLEKHA5 (Plekha5) during brain development	22037487	No	No	PLEKHA5	N/A	N/A	N/A	2012	Japan	No
MiR-19a negatively regulated the expression of PTEN and promoted the growth of ovarian cancer cells	29783075	No	No	PTEN	miR-19a	Ovarian	N/A	2018	China	Yes
Enhancement of prostaglandin D2 production through cyclooxygenase-2 and lipocalin-type prostaglandin D synthase by upstream stimulatory factor 1 in human brain-derived TE671 cells under serum starvation	18817855	No	No	PTGDS	N/A	N/A	N/A	2008	Japan	No
MiR-455-5p acts as a novel tumor suppressor in gastric cancer by down-regulating RAB18	27451075	No	No	RAB18	miR-455-5p	Gastric	N/A	2016	China	Yes
MicroRNA-134-3p is a novel potential inhibitor of human ovarian cancer stem cells by targeting RAB27A	28043921	No	No	RAB27A	miR-134-3p	Ovarian	N/A	2017	China	Yes
“Functional mapping of the promoter region of the GNB2L1 human gene coding for RACK1 scaffold protein”	19000751	No	No	RACK1	N/A	N/A	N/A	2009	Italy	No
Exome sequencing identifies RDH12 compound heterozygous mutations in a family with severe retinitis pigmentosa	23900199	No	No	RDH12	N/A	N/A	N/A	2013	Mexico	No
MicroRNA-199 suppresses cell proliferation, migration and invasion by downregulating RGS17 in hepatocellular carcinoma	29559347	No	No	RGS17	miR-199	Liver	N/A	2018	China	Yes
Really interesting new gene finger protein 121 is a tumor suppressor of renal cell carcinoma	30149063	No	No	RNF-121	N/A	Renal	N/A	2018	China	Yes
MicroRNA-130b functions as a tumor suppressor by regulating RUNX3 in epithelial ovarian cancer	27048832	No	No	RUNX3	miR-130b	Ovarian	N/A	2016	China	Yes
The miR-875-5p inhibits SATB2 to promote the invasion of lung cancer cells	29196257	No	No	SATB2	miR-875-5p	Lung	N/A	2018	China	Yes
Role of HIF-1α in the hypoxia inducible expression of the thiamine transporter, SLC19A3.	27743994	No	No	SLC19A3	N/A	N/A	N/A	2016	USA	No
TGF-β/Smad2/3 signal pathway involves in U251 cell proliferation and apoptosis	25701598	No	No	SMAD2	N/A	Brain	N/A	2015	China	Yes
Human sphingomyelin synthase 1 gene (SMS1): Organization, multiple mRNA splice variants and expression in adult tissues	21549185	No	No	SMS1	N/A	N/A	N/A	2011	Russia	No
Prognostic significance of SOCS3 and its biological function in colorectal cancer	28603075	No	No	SOCS3	N/A	Colorectal	N/A	2017	China	Yes
Chronic constipation recognized as a sign of a SOX10 mutation in a patient with Waardenburg syndrome	24582978	No	No	SOX10	N/A	N/A	N/A	2014	Japan	Yes
Interaction between Tbx1 and HoxD10 and connection with TGFβ-BMP signal pathway during kidney development	22842189	No	No	TBX1	N/A	N/A	N/A	2014	China	No
Genetic analysis of the TBX1 gene promoter in indirect inguinal hernia	24295890	No	No	TBX1	N/A	N/A	N/A	2014	China	Yes
LncRNA LOC728196/miR-513c axis facilitates glioma carcinogenesis by targeting TCF7	30179681	No	No	TCF7	miR-513c	Brain	N/A	2018	China	Yes
Constitutive expression of PPARγ inhibits proliferation and migration of gastric cancer cells and down-regulates Wnt/β-Catenin signaling pathway downstream target genes TERT and ENAH	26956036	No	No	TERT	N/A	Gastric	N/A	2016	China	Yes
Polymorphisms in the TFAM and PGC1-α genes and their association with polycystic ovary syndrome among South Indian women	29030253	No	No	TFAM	N/A	N/A	N/A	2018	India	No
Polymorphism of estrogen response element in TFF1 gene promoter is associated with an increased susceptibility to gastric cancer	22093877	No	No	TFF1	N/A	Gastric	N/A	2012	Iran	No
Upregulation of microRNA-574-3p in a human gastric cancer cell line AGS by TGF-β1	28042090	No	No	TGFB1	miR-574-3p	Gastric	N/A	2017	China	No
Hsa-miR-497 as a new regulator in TGFβ signaling pathway and cardiac differentiation process	29969696	No	No	TGFB1	miR-497	N/A	N/A	2018	Iran	No
Global gene expression analysis of knockdown Triosephosphate isomerase (TPI) gene in human gastric cancer cell line MGC-803	29307852	No	No	TPI	N/A	Gastric	N/A	2018	China	No
Association between TPO gene polymorphisms and Anti-TPO level in Tehranian population: TLGS	22326521	No	No	TPO	N/A	N/A	N/A	2012	Iran	No
Hypoxia induces class III beta-tubulin gene expression by HIF-1α binding to its 3' flanking region	18178340	No	No	TUBB3	N/A	N/A	N/A	2008	Italy	No
A potent enhancer element in the 5′-UTR intron is crucial for transcriptional regulation of the human ubiquitin C gene	19733223	No	No	UBC	N/A	N/A	N/A	2009	Italy	No
Vitamin D receptor gene methylation in hepatocellular carcinoma	29432829	No	No	VDR	N/A	Liver	N/A	2018	Egypt	No
Comparative insight into expression of recombinant human VEGF111b, a newly identified anti-angiogenic isoform, in eukaryotic cell lines	25284510	No	No	VEGF111b	N/A	N/A	N/A	2014	Iran	No
Single nucleotide polymorphisms, haplotype association and tumour expression of the vascular endothelial growth factor (VEGF) gene with lung carcinoma	28122267	No	No	VEGFA	N/A	Lung	N/A	2017	India	No
WISP 1 is an important survival factor in human mesenchymal stromal cells	25200494	No	No	WISP1	N/A	N/A	N/A	2014	Germany	No
14-3-3ε Gene variants in a Japanese patient with left ventricular noncompaction and hypoplasia of the corpus callosum	23266643	No	No	YWHAE	N/A	N/A	N/A	2013	Japan	Yes
The long non-coding RNA MIAT regulates zinc finger E-box binding homeobox 1 expression by sponging miR-150 and promoteing cell invasion in non-small-cell lung cancer	28843520	No	No	ZEB1	MIAT	Lung	N/A	2017	China	Yes
MiR-205 promotes motility of ovarian cancer cells via targeting ZEB1	26275944	No	No	ZEB1	miR-205	Ovarian	N/A	2015	China	Yes
Identification of LATS transcriptional targets in HeLa cells using whole human genome oligonucleotide microarray	19799973	No	No	LATS	N/A	N/A	N/A	2010	Canada	No
Microarray-based gene expression profiling reveals genes and pathways involved in the oncogenic function of REG3A on pancreatic cancer cells	26719042	No	No	REG3A	N/A	Pancreatic	N/A	2016	China	No
Basal transcription of the human TBX3 gene, a key developmental regulator which is overexpressed in several cancers, requires functional NF-Y and Sp1 sites	21784138	No	No	TBX3	N/A	Fibrosarcoma	N/A	2011	South Africa	No
