## Supplementary material for "Human gene function publications that describe wrongly identified nucleotide sequence reagents are unacceptably frequent within the genetics literature": S5 Data Journals

### Sheet: Summary
Category	Journal	n=
Number of unique Journals across all corpora	N/A	78
Number of unique Publishers across all corpora	N/A	31
Most common Journal across corpora	Oncology Reports	13
Most common Journal in SGK	Oncology Reports	9
Most common Journal in miR-145	Journal of Cellular Biochemistry	4
Most common Journal in C+G	Biochemical and Biophysical Research Communications/ Biomedicine and Pharmacotherapy/ Journal of Experimental and Clinical Cancer Research	4
Most common Publishers across corpora	Spandidos Publications	32
Most common Publishers in SGK	Spandidos Publications	20
Most common Publishers in miR-145	John Wiley & Sons, Inc.	6
Most common Publishers in C+G	Springer Nature	15

### Sheet: SGK Journal Publishers
Publication title	PubMed ID	Publication year	Journal	JIF (at publication year)	Publisher
Down-regulation of GPR137 expression inhibits proliferation of colon cancer cells	25301753	2014	Acta Biochimica Et Biophysica Sinica	2.191	Oxford University Press
Downregulation of myosin VI reduced cell growth and increased apoptosis in human colorectal cancer	27044563	2016	Acta Biochimica Et Biophysica Sinica	2.2	Oxford University Press
RNA Interference with EAG1 Enhances Interferon Gamma Injury to Glioma Cells In Vitro	23482755	2013	Anticancer Research	1.872	International Institute of Anticancer Research
PPM1D exerts its oncogenic properties in human pancreatic cancer through multiple mechanisms	26714478	2016	Apoptosis	3.833	Springer Nature
Effects of MACC1 siRNA on biological behaviors of HeLa.	24346124	2014	Archives of Gynecology and Obstetrics	1.364	Springer Nature
siRNA Mediated Silencing of NIN1/RPN12 Binding Protein 1 Homolog Inhibits Proliferation and Growth of Breast Cancer Cells	22901129	2012	Asian Pacific Journal of Cancer Prevention	1.271	Asian Pcific Organization of Cancer Prevention
Lentivirus mediated silencing of Ubiquitin Specific Peptidase 39 inhibits cell proliferation of human hepatocellular carcinoma cells in vitro	25889525	2015	Biological Research	1.328	Springer Nature
Potassium channel ether à go-go1 is aberrantly expressed in human liposarcoma and promotes tumorigenesis.	25136578	2014	BioMed Research International	1.579	Hindawi Publishing Corp
Silence of MACC1 decreases cell migration and invasion in human malignant melanoma through inhibiting the EMT	27488539	2016	Bioscience Trends	1.545	International Advancement Center for Medicine & Health Research Co., Ltd.
Inhibition of protein phosphatase 5 (PP5) suppresses survival and growth of colorectal cancer cells	25322973	2015	Biotechnology and Applied Biochemistry	1.429	John Wiley & Sons, Inc.
KLF8 is required for bladder cancer cell proliferation and migration	25323066	2015	Biotechnology and Applied Biochemistry	1.429	John Wiley & Sons, Inc.
Knockdown of GPR137 by RNAi inhibits pancreatic cancer cell growth and induces apoptosis	25471990	2015	Biotechnology and Applied Biochemistry	1.429	John Wiley & Sons, Inc.
G-protein–coupled receptor 137 accelerates proliferation of urinary bladder cancer cells in vitro	25496438	2015	Biotechnology and Applied Biochemistry	1.429	John Wiley & Sons, Inc.
Inhibition of GPR137 suppresses proliferation of medulloblastoma cells in vitro	25524330	2015	Biotechnology and Applied Biochemistry	1.429	John Wiley & Sons, Inc.
Knockdown of USP39 by lentivirus-mediated RNA interference suppresses the growth of oral squamous cell carcinoma	26835714	2016	Cancer Biomarkers	2.274	IOS Press
Ribosomal Protein S15A Augments Human Osteosarcoma Cell Proliferation In Vitro	25409460	2014	Cancer Biotherapy and Radiopharmaceuticals	1.778	Mary Ann Liebert Inc.
tumour-protein D52-like 2 contributes to proliferation of breast cancer cells	25629696	2015	Cancer Biotherapy and Radiopharmaceuticals	1.715	Mary Ann Liebert Inc.
tumour-protein D52-like 2 accelerates gastric cancer cell proliferation in vitro	25746840	2015	Cancer Biotherapy and Radiopharmaceuticals	1.715	Mary Ann Liebert Inc.
Immature Colon Carcinoma Transcript 1 Is Essential for Prostate Cancer Cell Viability and Proliferation.	26186090	2015	Cancer Biotherapy and Radiopharmaceuticals	1.715	Mary Ann Liebert Inc.
Lentivirus-Mediated Knockdown of Myosin VI Inhibits Cell Proliferation of Breast Cancer Cell	26407123	2015	Cancer Biotherapy and Radiopharmaceuticals	1.715	Mary Ann Liebert Inc.
Tectonic 1 Is a Key Regulator of Cell Proliferation in Pancreatic Cancer	26844847	2016	Cancer Biotherapy and Radiopharmaceuticals	1.689	Mary Ann Liebert Inc.
Down regulation of G protein-coupled receptor 137 expression inhibits proliferation and promotes apoptosis in leukemia cells	29422775	2018	Cancer Cell International	3.439	Springer Nature
Knockdown of ZFX suppresses renal carcinoma cell growth and induces apoptosis	25441684	2014	Cancer Genetics	2.975	Elsevier Ltd.
knockdown of tumour protein D52-like 2 induces cell growth inhibition and apoptosis in oral squamous cell carcinoma	25262828	2015	Cell Biology International	1.663	John Wiley & Sons, Inc.
Knockdown of protein phosphatase 5 (PPP5C) suppresses the growth of leukemic cell line U937	27755948	2016	Cellular and Molecular Biology	0.92	Cellular and Molecular Biology Association
Serine/Threonine Protein Phosphatase-5 Accelerates Cell Growth and Migration in Human Glioma.	25796168	2015	Cellular and Molecular Neurobiology	2.328	Springer Nature
Lentivirus-Mediated Silencing of Myosin VI Inhibits Proliferation and Cell Cycle Progression in Human Lung Cancer Cells	25643992	2015	Chemical Biology & Drug Design	2.802	John Wiley & Sons, Inc.
Knockdown of Myosin VI Inhibits Proliferation of Hepatocellular Carcinoma Cells In Vitro	25703929	2015	Chemical Biology & Drug Design	2.802	John Wiley & Sons, Inc.
USP39 regulates the growth of SMMC-7721 cells via FoxM1	28413501	2017	Experimental and Therapeutic Medicine	1.41	Spandidos Publications
Annexin-1 signals mitogen-stimulated breast tumor cell proliferation by activation of the formyl peptide receptors (FPRs) 1 and 2	20930115	2011	FASEB Journal	5.712	John Wiley & Sons, Inc.
ICT1 predicts a poor survival and correlated with cell proliferation in diffuse large B-cell lymphoma	28629825	2017	Gene	2.498	Elsevier Ltd.
Ribosomal protein s15a (RPS15A) knockdown inhibits thyroid cancer cell proliferation through induction of apoptosis	IJCEM0020647	2016	International Journal of Clinical and Experimental Medicine	1.069	E-century Publishing Corporation
Knockdown of protein phosphatase 4 regulatory subunit 1 inhibits growth of lung cancer cells in vitro	IJCEM0021606	2016	International Journal of Clinical and Experimental Medicine	1.069	E-century Publishing Corporation
lentivirus-mediated TPD52L2 depleted inhibits the proliferation of liver cancer cells in vitro	25932170	2015	International Journal of Clinical and Experimental Pathology	1.581	E-century Publishing Corporation
Lentivirus-Mediated knockdown of tectonic family member 1 inhibits medulloblastoma cell proliferation	26550235	2015	International Journal of Clinical and Experimental Pathology	1.581	E-century Publishing Corporation
Short Hairpin RNA (shRNA) Ether a go-go 1 (Eag1) Inhibition of Human Osteosarcoma Angiogenesis via VEGF/PI3K/AKT Signaling	23202914	2012	International Journal of Molecular Sciences	2.464	MDPI Multipisciplinary Digital Publishing Institute
Silencing of Ether à go-go 1 by shRNA inhibits osteosarcoma growth and cell cycle progression.	24694542	2014	International Journal of Molecular Sciences	2.862	MDPI Multipisciplinary Digital Publishing Institute
Lentivirus-Mediated Short-Hairpin RNA Targeting Protein Phosphatase 4 Regulatory Subunit 1 Inhibits Growth in Breast Cancer	26472971	2015	Journal of Breast Cancer	1.854	Korean Breast Cancer Society
Small interference RNA targeting Kruppel-like factor 8 inhibits the renal carcinoma 786-0 cells growth in vitro and in vivo	20182889	2010	Journal of Cancer Research and Clinical Oncology	2.485	Springer Nature
Effects of metastasis-associated in colon cancer 1 inhibition by small hairpin RNA on ovarian carcinoma OVCAR-3 cells.	21923915	2011	Journal of Experimental and Clinical Cancer Research	2.148	Springer Nature
The Zfx gene is expressed in human gliomas and is important in the proliferation and apoptosis of the human malignant glioma cell line U251.	22185393	2011	Journal of Experimental and Clinical Cancer Research	2.148	Springer Nature
The expression of MACC1 and its role in the proliferation and apoptosis of salivary adenoid cystic carcinoma.	25640194	2015	Journal of Oral Pathology and Medicine	1.859	John Wiley & Sons, Inc.
Myosin VI contributes to malignant proliferation of human glioma cells	26937209	2016	Korean Journal of Physiology and Pharmacology	2.062	Korean Physiological Soc. And Korean Soc. Of Pharmacology
Downregulation of KLF8 expression by shRNA induces inhibition of cell proliferation in CAL27 human oral cancer cells	23722127	2013	Medicina Oral Patologia Oral Y Cirugia Bucal	1.095	Medicina Oral, Patologia Oral y Cirugia Bucal
Lentivirus-mediated gene silencing of KLF8 reduced the proliferation and invasion of gastric cancer cells	22766838	2012	Molecular Biology Reports	2.506	Springer Nature
Kruppel-like factor 8 promotes cancer stem cell-like traits in hepatocellular carcinoma through Wnt/beta-catenin signaling	27478926	2017	Molecular Carcinogenesis	3.851	John Wiley & Sons, Inc.
Small interfering RNA targeting Kruppel-like factor 8 inhibits U251 glioblastoma cell growth by inducing apoptosis	22076119	2012	Molecular Medicine Reports	1.17	Spandidos Publications
KLF8 knockdown suppresses proliferation and invasion in human osteosarcoma cells.	24604387	2014	Molecular Medicine Reports	1.554	Spandidos Publications
Gene silencing of NOB1 by lentivirus suppresses growth and migration of human osteosarcoma cells	24714960	2014	Molecular Medicine Reports	1.554	Spandidos Publications
RNA interference-mediated silencing of G protein-coupled receptor 137 inhibits human gastric cancer cell growth	25514843	2015	Molecular Medicine Reports	1.559	Spandidos Publications
shRNA-mediated RPS15A silencing inhibits U937 acute myeloid leukemia cell proliferation and enhances apoptosis	27035327	2016	Molecular Medicine Reports	1.692	Spandidos Publications
Lentivirus-mediated inhibition of USP39 suppresses the growth of gastric cancer cells via PARP activation	27175747	2016	Molecular Medicine Reports	1.692	Spandidos Publications
Knockdown of ribosomal protein S15A inhibits human kidney cancer cell growth in vitro and in vivo	30569143	2019	Molecular Medicine Reports	2.1	Spandidos Publications
Small hairpin RNA-mediated Kruppel-like factor 8 gene knockdown inhibits invasion of nasopharyngeal carcinoma	26137099	2015	Oncology Letters	1.482	Spandidos Publications
Knockdown of protein phosphatase 5 inhibits ovarian cancer growth in vitro.	26870184	2016	Oncology Letters	1.39	Spandidos Publications
Downregulation of MACC1 inhibits the viability, invasion and migration and induces apoptosis in esophageal carcinoma cells through the phosphatase and tensin homolog/phosphoinositide 3 kinase/protein kinase B signaling pathway.	29085498	2017	Oncology Letters	1.664	Spandidos Publications
Lentivirus-mediated inhibition of USP39 suppresses the growth of breast cancer cells in vitro	24126978	2013	Oncology Reports	2.191	Spandidos Publications
Downregulation of NOB1 suppresses the proliferation and tumor growth of non- small cell lung cancer in vitro and in vivo	24452698	2014	Oncology Reports	2.301	Spandidos Publications
Kruppel-like factor 8 involved in hypoxia promotes the invasion and metastasis of gastric cancer via epithelial to mesenchymal transition	25333643	2014	Oncology Reports	2.301	Spandidos Publications
Downregulation of MACC1 inhibits invasion, migration and proliferation, attenuates cisplatin resistance and induces apoptosis in tongue squamous cell carcinoma	25421538	2015	Oncology Reports	2.486	Spandidos Publications
USP39 promotes the growth of human hepatocellular carcinoma in vitro and in vivo	26081192	2015	Oncology Reports	2.486	Spandidos Publications
Lentivirus-mediated gene silencing of NOB1 suppresses non-small cell lung cancer cell proliferation	26178254	2015	Oncology Reports	2.486	Spandidos Publications
Knockdown of MACC1 expression increases cisplatin sensitivity in cisplatin-resistant epithelial ovarian cancer cells	26794135	2016	Oncology Reports	2.662	Spandidos Publications
MYO6 knockdown inhibits the growth and induces the apoptosis of prostate cancer cells by decreasing the phosphorylation of ERK1/2 and PRAS40	27431378	2016	Oncology Reports	2.662	Spandidos Publications
USP39 promotes colorectal cancer growth and metastasis through the Wnt/beta-catenin pathway	28259917	2017	Oncology Reports	2.976	Spandidos Publications
Knockdown of immature colon carcinoma transcript-1 inhibits proliferation of glioblastoma multiforme cells through gap 2/ mitotic phase arrest	26056476	2015	OncoTargets and Therapy	2.272	Dove Medical press Ltd.
PP4R1 accelerates cell growth and proliferation in HepG2 hepatocellular carcinoma.	26300649	2015	OncoTargets and Therapy	2.272	Dove Medical press Ltd.
Zinc finger X-chromosomal protein promotes growth and tumorigenesis in human osteosarcoma cells	24353675	2013	Pakistan Journal of Medical Sciences	0.098	Professional Medical Publications
High ADAM8 Expression is Associated with Poor Prognosis in Patients with Hepatocellular Carcinoma	22965687	2013	Pathology & Oncology Research	1.806	Springer Nature
Knockdown of Eag1 Expression by RNA Interference Increases Chemosensitivity to Cisplatin in Ovarian Cancer Cells	26079730	2015	Reproductive Sciences	2.429	Springer Nature
Decreased expression of RPS15A suppresses proliferation of lung cancer cells	25833696	2015	Tumor Biology	2.926	SAGE Publications Inc.
GRP137 promotes cell proliferation and metastasis through regulation of the PI3K/AKT pathway in human ovarian cancer	29739299	2018	Tumori Journal	1.234	SAGE Publications Inc.
Reduced USP39 expression inhibits malignant proliferation of medullary thyroid carcinoma in vitro	26303214	2015	World Journal of Surgical Oncology	1.286	Springer Nature
Knockdown of ribosomal protein S15A induces human glioblastoma cell apoptosis	27130037	2016	World Journal of Surgical Oncology	1.6	Springer Nature
RPS15a Silencing Suppresses Cell Proliferation and Migration of Gastric Cancer.	30450850	2018	Yonsei Medical Journal	1.759	Yonsei University College of Medicine

### Sheet: miR145 Journal Publishers
Publication title	PubMed ID	Publication year	Journal	JIF (at publication year)	Publisher
miR-145 targets the SOX11 3'UTR to suppress endometrial cancer growth	29218252	2017	American Journal of Cancer Research	3.998	E-century Publishing Corporation
Circ-PRMT5 promotes gastric cancer progression by sponging miR-145 and miR-1304 to upregulate MYC	31701767	2019	Artificial Cells Nanomedicine and Biotechnology	3.343	Informa healthcare
Long non-coding RNA SOX21-AS1 sponges miR-145 to promote the tumorigenesis of colorectal cancer by targeting MYO6	29217166	2017	Biomedicine and Pharmacotherapy	3.457	Elsevier Ltd.
Up-regulation of microRNA-145 promotes differentiation by repressing OCT4 in human endometrial adenocarcinoma cells	21365617	2011	Cancer	4.771	John Wiley & Sons, Inc.
Effects of miR-145-5p through NRAS on the cell proliferation, apoptosis, migration, and invasion in melanoma by inhibiting MAPK and PI3K/AKT pathways	28332309	2017	Cancer Medicine	3.202	John Wiley & Sons, Inc.
The Dysregulated Expression of KCNQ1OT1 and Its Interaction with Downstream Factors miR-145/CCNE2 in Breast Cancer Cells	30157476	2018	Cellular Physiology and Biochemistry	N/A (2017 = 5.500)	Cell Physiol Biochem Press
LncRNA LINC01116 competes with miR-145 for the regulation of ESR1 expression in breast cancer	29687853	2018	European Review for Medical and Pharmacological Sciences	2.721	Verduci Editore
MiR-145 changes sensitivity of non-small cell lung cancer to gefitinib through targeting ADAM19	31298334	2019	European Review for Medical and Pharmacological Sciences	3.024	Verduci Editore
MicroRNA-145 inhibits migration and invasion by down-regulating FSCN1 in lung cancer	26309531	2015	International Journal of Clinical and Experimental Medicine	1.075	E-century Publishing Corporation
miR-145 inhibits breast cancer cell growth through RTKN	19360360	2009	International Journal of Oncology	2.447	Spandidos Publications
Correlation between miR-21 and miR-145 and the incidence and prognosis of colorectal cancer	29552756	2018	Journal of B.U.O.N	1.379	Imprimatur Publications
CircRNA_001569 promotes cell proliferation through absorbing miR-145 in gastric cancer	30304349	2019	Journal of Biochemistry	2.476	Oxford University Press
microRNA-145-3p inhibits non-small cell lung cancer cell migration and invasion by targeting PDK1 via the mTOR signaling pathway	28661070	2018	Journal of Cellular Biochemistry	3.448	John Wiley & Sons, Inc.
microRNA‐145 regulates tumor suppressor candidate 3 and mitogen‐activated protein kinase pathway to inhibit the progression of colorectal cancer	30485502	2019	Journal of Cellular Biochemistry	4.237	John Wiley & Sons, Inc.
miR-145 modulates epithelial-mesenchymal transition and invasion by targeting ZEB2 in non-small cell lung cancer cell lines	30525209	2019	Journal of Cellular Biochemistry	4.237	John Wiley & Sons, Inc.
MicroRNA‐145 performs as a tumor suppressor in humanesophageal squamous cell carcinoma by targetingphospholipase C epsilon 1	30652343	2019	Journal of Cellular Biochemistry	4.237	John Wiley & Sons, Inc.
miR-145-5p Suppresses Breast Cancer Progression by Inhibiting SOX2	30694767	2019	Journal of Surgical Research	1.841	Elsevier Ltd.
MicroRNA-145 Inhibits Cell Migration and Invasion and Regulates Epithelial-Mesenchymal Transition (EMT) by Targeting Connective Tissue Growth Factor (CTGF) in Esophageal Squamous Cell Carcinoma	27771733	2016	Medical Science Monitor	1.585	International Scientific Literature Inc.
miR-143 and miR-145 synergistically regulate ERBB3 to suppress cell proliferation and invasion in breast cancer	25248370	2014	Molecular Cancer	4.257	Springer Nature
Circular RNA CEP128 acts as a sponge of miR-145-5p in promoting the bladder cancer progression via regulating SOX11	30134837	2018	Molecular Medicine	2.991	Feinstein Institute for Medical Research
miR‑145 suppresses ovarian cancer progression via modulation of cell growth and invasion by targeting CCND2 and E2F3	30864742	2019	Molecular Medicine Reports	2.1	Spandidos Publications
MiR-145 directly targets p70S6K1 in cancer cells to inhibit tumor growth and angiogenesis	21917858	2012	Nucleic Acids Research	8.278	Oxford University Press
miR-145-5p inhibits the proliferation and migration of bladder cancer cells by targeting TAGLN2	30405771	2018	Oncology Letters	1.871	Spandidos Publications
miR-145 suppresses colorectal cancer cell migration and invasion by targeting an ETS-related gene	27572146	2016	Oncology Reports	2.662	Spandidos Publications
miR-145 mediates the antiproliferative and gene regulatory effects of vitamin D3 by directly targeting E2F3 in gastric cancer cells	25762621	2015	OncoTarget	5.008	Impact Journals LLC
MiR-143 and MiR-145 regulate IGF1R to suppress cell proliferation in colorectal cancer	25474488	2014	PLoS ONE	3.234	Public Library of Science
MicroRNA-145 function as a cell growth repressor by directly targeting c-Myc in human ovarian cancer	23919393	2014	Technology in Cancer Research and Treatment	1.73	SAGE Publications Inc.
Tumor suppressor miR-145 reverses drug resistance by directly targeting DNA damage-related gene RAD18 in colorectal cancer	25913620	2015	Tumor Biology	2.926	SAGE Publications Inc.
miR-145 inhibits invasion and metastasis by directly targeting Smad3 in nasopharyngeal cancer	25578496	2015	Tumor Biology	2.926	SAGE Publications Inc.
miR-145 sensitizes gallbladder cancer to cisplatin by regulating multidrug resistance associated protein 1	26852750	2016	Tumor Biology	3.65	SAGE Publications Inc.
miR-145 inhibits invasion of bladder cancer cells by targeting PAK1	24954107	2014	Urologic Oncology- Seminars and Original Investigations	2.768	Elsevier Ltd.

### Sheet: C+G Journal Publishers
Publication title	PubMed ID	Publication year	Journal	JIF (at publication year)	Publisher
Berberine sensitizes ovarian cancer cells to cisplatin through miR-21/PDCD4 axis	23824073	2013	Acta Biochimica et Biophysica Sinica	2.089	Oxford University Press
MiR-125a regulates chemo-sensitivity to gemcitabine in human pancreatic cancer cells through targeting A20	26758190	2015	Acta Biochimica et Biophysica Sinica	2.124	Oxford University Press
MicroRNA-429 sensitizes pancreatic cancer cells to gemcitabine through regulation of PDCD4	29218103	2017	American Journal of Translational Research	3.061	E-century Publishing Corporation
siRNA Silencing EZH2 Reverses Cisplatin-resistance of Human Non-small Cell Lung and Gastric Cancer Cells	25824776	2015	Asian Pacific Journal of Cancer Prevention	N/A (2014 = 2.514)	Asian Pcific Organization of Cancer Prevention
NOX1 mediates chemoresistance via HIF1a/MDR1 pathway in gallbladder cancer	26545779	2015	Biochemical and Biophysical Research Communications	2.371	Elsevier Ltd.
PLAC8 overexpression correlates with PD-L1 upregulation andacquired resistance to chemotherapies in gallbladder carcinoma	31272718	2019	Biochemical and Biophysical Research Communications	2.985	Elsevier Ltd.
Leptin-elicited miRNA-342-3p potentiates gemcitabine resistance in pancreatic ductal adenocarcinoma	30638935	2019	Biochemical and Biophysical Research Communications	2.985	Elsevier Ltd.
Hsa_circ_0035483 sponges hsa-miR-335 to promote the gemcitabine-resistance of human renal cancer cells by autophagy regulation	31492499	2019	Biochemical and Biophysical Research Communications	2.985	Elsevier Ltd.
miRNA-34a decreases ovarian cancer cell proliferation and chemoresistance by targeting HDAC1	29561664	2018	Biochemistry and Cell Biology	2.014	Canadian Science Publishing
Suppression of IL-6 Gene by shRNA Augments Gemcitabine Chemosensitization in Pancreatic Adenocarcinoma Cells	29693005	2018	BioMed Research International	2.197	Hindawi Publishing Corp
Long noncoding RNA FOXD2-AS1 accelerates the gemcitabine-resistance ofbladder cancer by sponging miR-143	29674277	2018	Biomedicine and Pharmacotherapy	3.743	Elsevier Ltd.
MiR-1284 enhances sensitivity of cervical cancer cells to cisplatin via downregulating HMGB1	30257412	2018	Biomedicine and Pharmacotherapy	3.743	Elsevier Ltd.
miR-125a-3p is responsible for chemosensitivity in PDAC by inhibiting epithelial-mesenchymal transition via Fyn	29990840	2018	Biomedicine and Pharmacotherapy	3.743	Elsevier Ltd.
MiR-373-3p enhances the chemosensitivity of gemcitabine through cellcycle pathway by targeting CCND2 in pancreatic carcinoma cells	30021382	2018	Biomedicine and Pharmacotherapy	3.743	Elsevier Ltd.
miR-34 increases in vitro PANC-1 cell sensitivity to gemcitabine via targeting Slug/PUMA	29355113	2018	Cancer Biomarkers	2.859	IOS Press
Linc‑ROR confers gemcitabine resistance to pancreatic cancer cells via inducing autophagy and modulating the miR‑124/PTBP1/PKM2 axis	27785603	2016	Cancer Chemotherapy and Pharmacology	2.737	Springer Nature
miR-181c contributes to cisplatin resistance in non-small cell lung cancer cells by targeting Wnt inhibition factor 1	28956120	2017	Cancer Chemotherapy and Pharmacology	2.808	Springer Nature
The PVT1/miR-216b/Beclin-1 regulates cisplatin sensitivity of NSCLC cells via modulating autophagy and apoptosis	30859368	2019	Cancer Chemotherapy and Pharmacology	3.008	Springer Nature
miR-15b regulates cisplatin resistance and metastasis by targeting PEBP4 in human lung adenocarcinoma cells	25721211	2015	Cancer Gene Therapy	2.532	Springer Nature
MiR-216b increases cisplatin sensitivity in ovarian cancer cells by targeting PARP1	28281524	2017	Cancer Gene Therapy	4.044	Springer Nature
MAP3K10 promotes the proliferation and decreases the sensitivity of pancreatic cancer cells to gemcitabine by upregulating Gli-1 and Gli-2	23178452	2013	Cancer Letters	5.016	Elsevier Ltd.
GFRα2 prompts cell growth and chemoresistance through down-regulating tumor suppressor gene PTEN via Mir-17-5p in pancreaticcancer	27400681	2016	Cancer Letters	6.375	Elsevier Ltd.
miR-218-5p restores sensitivity to gemcitabine throughPRKCE/MDR1 axis in gallbladder cancer	28492560	2017	Cell Death and Disease	5.638	Springer Nature
The functional status of DNA repair pathways determines the sensitization effect to cisplatin in non-small cell lung cancer cells	27473273	2016	Cellular Oncology	3.786	Springer Nature
MicroRNA-374a Inhibits Aggressive Tumor Biological Behavior in Bladder Carcinoma by Suppressing Wnt/β-Catenin Signaling	30032142	2018	Cellular Physiology and Biochemistry	N/A (2017 = 5.500)	Cell Physiol Biochem Press
Gene expression profiling of drug-resistant small cell lung cancer cells by combining microRNA and cDNA expression analysis	20371173	2010	European Journal of Cancer	4.944	Elsevier Ltd.
Reduced miR-363-3p expression in non-small cell lung cancer is associated with gemcitabine resistance via targeting of CUL4A	30720173	2019	European Review for Medical and Pharmacological Sciences	3.024	Verduci Editore
CD44-positive cells are responsible for gemcitabine resistance in pancreatic cancer cells	19598259	2009	International Journal of Cancer	4.722	John Wiley & Sons, Inc.
miR-133b reverses cisplatin resistance by targeting GSTP1 in cisplatin-resistant lung cancer cells	29328427	2018	International Journal of Molecular Medicine	2.928	Spandidos Publications
miR‑15b promotes epithelial-mesenchymal transition by inhibiting SMURF2 in pancreatic cancer	26166038	2015	International Journal of Oncology	3.018	Spandidos Publications
miR-129-5p inhibits gemcitabine resistance and promotes cell apoptosis of bladder cancer cells by targeting Wnt5a	30117016	2018	International Urology and Nephrology	1.596	Springer Nature
MiR-223 promotes the cisplatin resistance of human gastric cancer cells via regulating cell cycle by targeting FBXW7	25888377	2015	Journal of Experimental and Clinical Cancer Research	4.357	Springer Nature
Annexin A2 contributes to cisplatin resistance by activation of JNK-p53 pathway in non-small cell lung cancer cells	28886730	2017	Journal of Experimental and Clinical Cancer Research	6.217	Springer Nature
MiR-10a-5p targets TFAP2C to promote gemcitabine resistance in pancreatic ductal adenocarcinoma	29615098	2018	Journal of Experimental and Clinical Cancer Research	5.646	Springer Nature
Long non-coding RNA LINC00346 promotes pancreatic cancer growth and gemcitabine resistance by sponging miR-188-3p to derepress BRD4 expression	30728036	2019	Journal of Experimental and Clinical Cancer Research	7.068	Springer Nature
Preliminary screening and identification of stem cell-like sphere clones in a gallbladder cancer cell line GBC-SD*	21462380	2011	Journal of Zhejiang University - Science B	1.099	Springer Nature
MicroRNA-21 (miR-21) expression promotes growth, metastasis, and chemo- or radioresistance in non-small cell lung cancer cells by targeting PTEN	22956424	2013	Molecular and Cellular Biochemistry	2.388	Springer Nature
Cisplatin-induced epigenetic activation of miR-34a sensitizes bladder cancer cells to chemotherapy	24423412	2014	Molecular Cancer	4.257	Springer Nature
Long non‑coding RNA AK001796 contributes to cisplatin resistance of non‑small cell lung cance	29067469	2017	Molecular Medicine Reports	1.922	Spandidos Publications
Wnt/β-catenin signaling pathway activation reverses gemcitabine resistance by attenuating Beclin1-mediated autophagy in the MG63 human osteosarcoma cell line	28656199	2017	Molecular Medicine Reports	1.922	Spandidos Publications
Increased MALAT1 expression contributes to cisplatin resistance in non‑small cell lung cancer	30250547	2018	Oncology Letters	1.871	Spandidos Publications
Overexpression of miR-203 increases the sensitivity of NSCLC A549/H460 cell lines to cisplatin by targeting Dickkopf-1	28350100	2017	Oncology Reports	2.976	Spandidos Publications
miR‑144‑3p regulates the resistance of lung cancer to cisplatin by targeting Nrf2	30542710	2018	Oncology Reports	3.041	Spandidos Publications
miR-199a-3p enhances cisplatin sensitivity of ovarian cancer cells by targeting ITGB8	29436681	2018	Oncology Reports	3.041	Spandidos Publications
MiR-31 regulates the cisplatin resistance by targeting Src in gallbladder cancer	27825112	2016	Oncotarget	5.168	Impact Journals LLC
MicroRNA-421 regulated by HIF-1α promotes metastasis, inhibits apoptosis, and induces cisplatin resistance by targeting E-cadherin and caspase-3 in gastric cancer	27016414	2016	Oncotarget	5.168	Impact Journals LLC
The Multifunction Of miR-218-5p-Cx43 Axis In Breast Cancer	31632081	2019	OncoTargets and Therapy	3.337	Dove Medical press Ltd.
MicroRNA-217 acts as a tumor suppressor and correlates with the chemoresistance of cervical carcinoma to cisplatin	25234467	2019	OncoTargets and Therapy	3.337	Dove Medical press Ltd.
miR-152-3p Sensitizes Glioblastoma Cells Towards Cisplatin Via Regulation Of SOS1	31807027	2019	OncoTargets and Therapy	3.337	Dove Medical press Ltd.
HOXB13 networking with ABCG1/EZH2/Slug mediates metastasis and confers resistance to cisplatin in lung adenocarcinoma patients	31037158	2019	Theranostics	8.579	Ivyspring International Publisher
miR-21 confers cisplatin resistance in gastric cancer cells by regulating PTEN	23466500	2013	Toxicology	3.745	Elsevier Ltd.

### Sheet: Unique Journals and Publishers
Unique Journals in SGK, miR-145, C+G	Unique Publishers in SGK, miR-145, C+G
Acta Biochimica Et Biophysica Sinica	Asian Pacific Organization of Cancer Prevention
American Journal of Cancer Research	Canadian Science Publishing
American Journal of Translational Research	Cell Physiol Biochem Press
Anticancer Research	Cellular and Molecular Biology Association
Apoptosis	Dove Medical press Ltd.
Archives of Gynecology and Obstetrics	E-century Publishing Corporation
Artificial Cells Nanomedicine and Biotechnology	Elsevier Ltd.
Asian Pacific Journal of Cancer Prevention	Feinstein Institute for Medical Research
Biochemical and Biophysical Research Communications	Hindawi Publishing Corp
Biochemistry and Cell Biology	Impact Journals LLC
Biological Research	Imprimatur Publications
BioMed Research International	Informa healthcare
Biomedicine and Pharmacotherapy	International Advancement Center for Medicine & Health Research Co., Ltd.
Bioscience Trends	International Institute of Anticancer Research
Biotechnology and Applied Biochemistry	International Scientific Literature Inc.
Cancer	IOS Press
Cancer Biomarkers	Ivyspring International Publisher
Cancer Biotherapy and Radiopharmaceuticals	John Wiley & Sons, Inc.
Cancer Cell International	Korean Breast Cancer Society
Cancer Chemotherapy and Pharmacology	Korean Physiological Soc. And Korean Soc. Of Pharmacology
Cancer Gene Therapy	Mary Ann Liebert Inc.
Cancer Genetics	MDPI Multipisciplinary Digital Publishing Institute
Cancer Letters	Medicina Oral, Patologia Oral y Cirugia Bucal
Cancer Medicine	Oxford University Press
Cell Biology International	Professional Medical Publications
Cell Death and Disease	Public Library of Science
Cellular and Molecular Biology	SAGE Publications Inc.
Cellular and Molecular Neurobiology	Spandidos Publications
Cellular Oncology	Springer Nature
Cellular Physiology and Biochemistry	Verduci Editore
Chemical Biology & Drug Design	Yonsei University College of Medicine
European Journal of Cancer
European Review for Medical and Pharmacological Sciences
Experimental and Therapeutic Medicine
FASEB Journal
Gene
International Journal of Cancer
International Journal of Clinical and Experimental Medicine
International Journal of Clinical and Experimental Pathology
International Journal of Molecular Medicine
International Journal of Molecular Sciences
International Journal of Oncology
International Urology and Nephrology
Journal of B.U.O.N
Journal of Biochemistry
Journal of Breast Cancer
Journal of Cancer Research and Clinical Oncology
Journal of Cellular Biochemistry
Journal of Experimental and Clinical Cancer Research
Journal of Oral Pathology and Medicine
Journal of Surgical Research
Journal of Zhejiang University - Science B
Korean Journal of Physiology and Pharmacology
Medical Science Monitor
Medicina Oral Patologia Oral Y Cirugia Bucal
Molecular and Cellular Biochemistry
Molecular Biology Reports
Molecular Cancer
Molecular Carcinogenesis
Molecular Medicine
Molecular Medicine Reports
Nucleic Acids Research
Oncology Letters
Oncology Reports
OncoTarget
OncoTargets and Therapy
Pakistan Journal of Medical Sciences
Pathology & Oncology Research
PLoS ONE
Reproductive Sciences
Technology in Cancer Research and Treatment
Theranostics
Toxicology
Tumor Biology
Tumori Journal
Urologic Oncology- Seminars and Original Investigations
World Journal of Surgical Oncology
Yonsei Medical Journal

### Sheet: Gene & OR Journal Publishers
Journal	Publication year	JIF (at publication year)	Publisher
Gene	2007	2.871	Elsevier Ltd.
Gene	2008	2.578	Elsevier Ltd.
Gene	2009	2.416	Elsevier Ltd.
Gene	2010	2.266	Elsevier Ltd.
Gene	2011	2.341	Elsevier Ltd.
Gene	2012	2.196	Elsevier Ltd.
Gene	2013	2.082	Elsevier Ltd.
Gene	2014	2.138	Elsevier Ltd.
Gene	2015	2.319	Elsevier Ltd.
Gene	2016	2.415	Elsevier Ltd.
Gene	2017	2.498	Elsevier Ltd.
Gene	2018	2.638	Elsevier Ltd.
Oncology Reports	2014	2.301	Spandidos Publications
Oncology Reports	2015	2.486	Spandidos Publications
Oncology Reports	2016	2.662	Spandidos Publications
Oncology Reports	2017	2.976	Spandidos Publications
Oncology Reports	2018	3.041	Spandidos Publications
